# Phylogenetically diverse wild plant species use common biochemical strategies to thrive in the Atacama Desert

**DOI:** 10.1101/2023.08.25.554423

**Authors:** Thomas Dussarrat, Ricardo Nilo-Poyanco, Tomás C. Moyano, Sylvain Prigent, Tim L. Jeffers, Francisca P. Díaz, Guillaume Decros, Lauren Audi, Veronica M Sondervan, Bingran Shen, Viviana Araus, Dominique Rolin, Dennis Shasha, Gloria M. Coruzzi, Yves Gibon, Claudio Latorre, Pierre Pétriacq, Rodrigo A. Gutiérrez

## Abstract

The best ideotypes are under mounting pressure due to increased aridity in many parts of the world. Understanding the conserved molecular mechanisms that evolve in wild plant species adapted to harsh environments is crucial in developing new strategies for sustainable agriculture. Yet our knowledge of such mechanisms in wild species is scant, particularly in extreme environments. We performed metabolic pathway reconstruction using transcriptome information from 32 Atacama plant species and phylogenetically related plant species that do not live in Atacama (Sister species). We analyzed pathway and reaction enrichment to understand the biochemical commonalities and differences of wild Atacama plant species. To gain insights into the mechanisms that ensure plant survival, we compared expressed gene isoform numbers and gene expression patterns between the annotated biochemical reactions from 32 Atacama and Sister species. We found significant biochemical convergences in primary and secondary metabolism characterized by reactions enriched in at least 50% of the Atacama species across major plant phylogenetic lineages. Analysis of the annotation indicated potential advantages against drought, salinity, high solar irradiance, and nitrogen starvation. These findings suggest that the adaptation in the Atacama Desert may result in part from shared genetic legacies governing the expression of key metabolic pathways to face harsh environmental conditions. Enriched reactions corresponded to ubiquitous compounds common to extreme and agronomic species and were congruent with our previous metabolomic analyses in these Atacama species. Hence, genes underlying these adaptive traits offer promising candidates for improving abiotic stress resilience in crop species.
