## Supplemental Table 3 for "Phylogenetically diverse wild plant species use common biochemical strategies to thrive in the Atacama Desert"

### Sheet: Table S3
Table S3. Annotation of the ecosystem-exclusive reactions belonging to the plant kingdom (Atacama or Sister species)
ReactionID	Condition	Reaction_name	Sub-pathways	Biochemical pathways	Metabolisms
RXN-13697	Atacama specific	L-aspartate + 2-oxoglutarate &harr; L-glutamate + oxaloacetate	Alanine, aspartate and glutamate derivatives	Amino acids	Primary metabolism
RXN-13698	Atacama specific	2-oxoglutarate + L-alanine &harr; L-glutamate + pyruvate	Alanine, aspartate and glutamate derivatives	Amino acids	Primary metabolism
RXN-8	Atacama specific	putrescine + pyruvate &harr; 4-aminobutanal + L-alanine	Alanine, aspartate and glutamate derivatives	Amino acids	Primary metabolism
1.14.11.28-RXN	Atacama specific	L-proline + 2-oxoglutarate + oxygen &rarr; <i>cis</i>-3-hydroxy-L-proline + succinate + CO<SUB>2</SUB>	Proline derivatives	Amino acids	Primary metabolism
TRANS-RXN-399	Atacama specific	L-alanine<sub>[in]</sub> &rarr; L-alanine<sub>[out]</sub>	Amino acid derivatives	Amino acids	Primary metabolism
TRANS-RXN-373	Atacama specific	L-aspartate<sub>[in]</sub> &rarr; L-aspartate<sub>[out]</sub>	Amino acid derivatives	Amino acids	Primary metabolism
TRANS-RXN-400	Atacama specific	phospho<i>enol</i>pyruvate<sub>[in]</sub> &rarr; phospho<i>enol</i>pyruvate<sub>[out]</sub>	Carbohydrate derivatives	Carbohydrates	Primary metabolism
RXN-15954	Atacama specific	4-aminobenzoyl-CoA + 15 malonyl-CoA + 4 (S)-methylmalonyl-CoA + 28 NADPH + 47 H<SUP>+</SUP> = candicinolide + 15 CO<SUB>2</SUB> + 20 coenzyme A + 28 NADP<sup>+</sup> + 16 H<sub>2</sub>O	Carbohydrate derivatives	Carbohydrates	Primary metabolism
RXN-11880	Atacama specific	bis(1L-<i>myo</i>-inositol) 3,1'-phosphate 1-phosphate + H<sub>2</sub>O &rarr; <i>bis</i>(<i>myo</i>-inositol)-1,3'-phosphate + phosphate	Polyols	Carbohydrates	Primary metabolism
RXN-11877	Atacama specific	1D-<i>myo</i>-inositol 3-monophosphate + CTP + H<SUP>+</SUP> &rarr; CDP-1L-<i>myo</i>-inositol + diphosphate	Polyols	Carbohydrates	Primary metabolism
RXN-11879	Atacama specific	CDP-1L-<i>myo</i>-inositol + 1D-<i>myo</i>-inositol 3-monophosphate &rarr; CMP + bis(1L-<i>myo</i>-inositol) 3,1'-phosphate 1-phosphate + H<SUP>+</SUP>	Polyols	Carbohydrates	Primary metabolism
L-XYLULOSE-REDUCTASE-RXN	Atacama specific	xylitol + NADP<sup>+</sup> &harr; L-xylulose + NADPH + H<SUP>+</SUP>	Polysaccharides	Carbohydrates	Primary metabolism
RXN-14809	Atacama specific	L-arabinofuranose &harr; L-arabinopyranose	Polysaccharides	Carbohydrates	Primary metabolism
RXN-14808	Atacama specific	<i>aldehydo</i>-L-arabinose &harr; L-arabinopyranose	Polysaccharides	Carbohydrates	Primary metabolism
ISOMALTULOSE-SYNTHASE-RXN	Atacama specific	sucrose = &beta;-palatinose	Polysaccharides	Carbohydrates	Primary metabolism
RXN-14810	Atacama specific	D-tagatofuranose &harr; <i>keto</i>-D-tagatose	Polysaccharides	Carbohydrates	Primary metabolism
RXN-13442	Atacama specific	malonyl-CoA + (5Z,8Z,11Z,14Z,17Z)-icosapentaenoyl-CoA + H<SUP>+</SUP> &rarr; (5Z,8Z,11Z,14Z,17Z)-3-oxodocosapentaenoyl-CoA + CO<SUB>2</SUB> + coenzyme A	Fatty acyls	Lipids	Primary metabolism
RXN-16137	Atacama specific	(4Z,7Z,10Z,13Z,16Z,19Z)-docosahexaenoyl-CoA + acetyl-CoA &larr; (6Z,9Z,12Z,15Z,18Z,21Z)-3-oxotetracosahexaenoyl-CoA + coenzyme A	Fatty acyls	Lipids	Primary metabolism
RXN-16131	Atacama specific	(9Z,12Z,15Z,18Z,21Z)-tetracosapentaenoyl-CoA + NADP<sup>+</sup> &larr; (2E,9Z,12Z,15Z,18Z,21Z)-tetracosahexaenoyl-CoA + NADPH + H<SUP>+</SUP>	Fatty acyls	Lipids	Primary metabolism
RXN-13444	Atacama specific	(3R,5Z,8Z,11Z,14Z,17Z)-3-hydroxydocosapentaenoyl-CoA &rarr; (2E,7Z,10Z,13Z,16Z,19Z)-docosahexaenoyl-CoA + H<sub>2</sub>O	Fatty acyls	Lipids	Primary metabolism
RXN-16136	Atacama specific	(3S,6Z,9Z,12Z,15Z,18Z,21Z)-3-hydroxytetracosahexaenoyl-CoA + NAD<sup>+</sup> &rarr; (6Z,9Z,12Z,15Z,18Z,21Z)-3-oxotetracosahexaenoyl-CoA + NADH + H<SUP>+</SUP>	Fatty acyls	Lipids	Primary metabolism
RXN-16103	Atacama specific	(4Z,7Z,10Z,13Z,16Z,19Z)-docosahexaenoyl-CoA + a glycerolipid &harr; a [glycerolipid]-(4Z,7Z,10Z,13Z,16Z,19Z)-docosahexaenoate + coenzyme A	Fatty acyls	Lipids	Primary metabolism
RXN-16135	Atacama specific	(3S,6Z,9Z,12Z,15Z,18Z,21Z)-3-hydroxytetracosahexaenoyl-CoA &larr; (2E,6Z,9Z,12Z,15Z,18Z,21Z)-tetracosaheptaenoyl-CoA + H<sub>2</sub>O	Fatty acyls	Lipids	Primary metabolism
RXN-16130	Atacama specific	(3R,9Z,12Z,15Z,18Z,21Z)-3-hydroxytetracosapentaenoyl-CoA &rarr; (2E,9Z,12Z,15Z,18Z,21Z)-tetracosahexaenoyl-CoA + H<sub>2</sub>O	Fatty acyls	Lipids	Primary metabolism
RXN-13445	Atacama specific	(2E,7Z,10Z,13Z,16Z,19Z)-docosahexaenoyl-CoA + a reduced unknown two electron carrier &rarr; (7Z,10Z,13Z,16Z,19Z)-docosapentaenoyl-CoA + an oxidized unknown electron carrier	Fatty acyls	Lipids	Primary metabolism
RXN-16129	Atacama specific	(3R,9Z,12Z,15Z,18Z,21Z)-3-hydroxytetracosapentaenoyl-CoA + NADP<sup>+</sup> &larr; (9Z,12Z,15Z,18Z,21Z)-3-oxotetracosapentaenoyl-CoA + NADPH + H<SUP>+</SUP>	Fatty acyls	Lipids	Primary metabolism
RXN-17108	Atacama specific	a long-chain fatty acyl-[acyl-carrier protein] + H<sub>2</sub>O = a long-chain fatty acid + acyl-carrier protein + H<SUP>+</SUP>	Fatty acyls	Lipids	Primary metabolism
1.13.11.45-RXN	Atacama specific	linoleate + oxygen &rarr; (11S)-11-hydroperoxylinoleate	Fatty acyls	Lipids	Primary metabolism
RXN-21284	Atacama specific	(11S)-11-hydroperoxylinoleate &rarr; (9<i>Z</i>,11<i>E</i>)-(13<i>R</i>)-13- hydroperoxyoctadeca-9,11-dienoate	Fatty acyls	Lipids	Primary metabolism
RXN-18940	Atacama specific	<i>ent</i>-isokaurene + NADPH + oxygen + H<SUP>+</SUP> &rarr; <i>ent</i>-isokauren-2&alpha;-ol + NADP<sup>+</sup> + H<sub>2</sub>O	Terpene lactones	Lipids	Primary metabolism
RXN-12199	Atacama specific	UTP + 2 H<sub>2</sub>O &rarr; UMP + 2 phosphate + 2 H<SUP>+</SUP>	Apyrases and derivatives	Apyrases	Regulators
RXN-12200	Atacama specific	CTP + 2 H<sub>2</sub>O &rarr; CMP + 2 phosphate + 2 H<SUP>+</SUP>	Apyrases and derivatives	Apyrases	Regulators
RXN-8701	Atacama specific	<i>S</i>-adenosyl-L-methionine + (R)-reticuline &rarr; (<i>R</i>)-laudanine + <i>S</i>-adenosyl-L-homocysteine + H<SUP>+</SUP>	Alkaloid derivatives	Alkaloids	Secondary metabolism
RXN-8267	Atacama specific	UDP-&beta;-L-rhamnose + quercetin &rarr; quercetin 3-<i>O</i>-rhamnoside + UDP + H<SUP>+</SUP>	Flavonoids	Phenolics	Secondary metabolism
RXN-8265	Atacama specific	UDP-&alpha;-D-glucose + quercetin-3-glucoside &rarr; quercetin 3,5-<i>O</i>-diglucoside + UDP	Flavonoids	Phenolics	Secondary metabolism
RXN-12719	Atacama specific	<i>S</i>-adenosyl-L-methionine + a 4'-hydroxyflavanone &rarr; <i>S</i>-adenosyl-L-homocysteine + a 4'-methoxyflavanone + H<SUP>+</SUP>	Flavonoids	Phenolics	Secondary metabolism
RXNQT-4162	Atacama specific	UDP-&beta;-L-rhamnose + quercetin 3-<i>O</i>-rhamnoside &rarr; quercetin-3,7-<i>O</i>-dirhamnoside + UDP + H<SUP>+</SUP>	Flavonoids	Phenolics	Secondary metabolism
RXN-14012	Atacama specific	UDP-&beta;-L-rhamnose + quercetin-3-gentiobioside &rarr; quercetin 3-<i>O</i>-gentiobioside-7-<i>O</i>-rhamnoside + UDP + H<SUP>+</SUP>	Flavonoids	Phenolics	Secondary metabolism
RXN-7773	Atacama specific	<i>S</i>-adenosyl-L-methionine + (2<i>S</i>)-naringenin &rarr; (2<i>S</i>)-sakuranetin + <i>S</i>-adenosyl-L-homocysteine + H<SUP>+</SUP>	Flavonoids	Phenolics	Secondary metabolism
RXN-14011	Atacama specific	UDP-&beta;-L-rhamnose + quercetin 3-<i>O</i>-&beta;-<i>D</i>-glucosyl-(1->2)-&beta;-<i>D</i>-glucoside &rarr; quercetin 3-<i>O</i>-glucosyl-(1->2)-glucoside-7-<i>O</i>-rhamnoside + UDP + H<SUP>+</SUP>	Flavonoids	Phenolics	Secondary metabolism
RXNQT-4161	Atacama specific	UDP-&beta;-L-rhamnose + quercetin-3-glucoside &rarr; quercetin-3-<i>O</i>-glucoside-7-<i>O</i>-rhamnoside + UDP	Flavonoids	Phenolics	Secondary metabolism
RXN-8268	Atacama specific	UDP-&alpha;-D-glucose + quercetin 3-<i>O</i>-rhamnoside &rarr; quercetin 3-<i>O</i>-rhamnoside-7-<i>O</i>-glucoside + UDP	Flavonoids	Phenolics	Secondary metabolism
RXN-4002	Atacama specific	<i>S</i>-adenosyl-L-methionine + (+)-6a-hydroxymaackiain &rarr; (+)-pisatin + <i>S</i>-adenosyl-L-homocysteine + H<SUP>+</SUP>	Phenylpropanoids	Phenolics	Secondary metabolism
RXN-8470	Atacama specific	8',8-diapocarotene-8',8-dial + 2 an oxidized unknown electron carrier + 2 H<sub>2</sub>O &rarr; crocetin + 2 a reduced unknown two electron carrier + 2 H<SUP>+</SUP>	Carotenoids	Terpenes	Secondary metabolism
RXN-8469	Atacama specific	zeaxanthin + 2 oxygen &rarr; 8',8-diapocarotene-8',8-dial + 2 3&beta;-hydroxy-&beta;-cyclocitral	Carotenoids	Terpenes	Secondary metabolism
RXN-21729	Atacama specific	neryl diphosphate + H<sub>2</sub>O &rarr; nerol + diphosphate	Carotenoids	Terpenes	Secondary metabolism
RXN-15979	Atacama specific	zeaxanthin + oxygen &rarr; &beta;-citraurin + 3&beta;-hydroxy-&beta;-cyclocitral	Carotenoids	Terpenes	Secondary metabolism
RXN-15980	Atacama specific	&beta;-citraurin + oxygen &rarr; 8',8-diapocarotene-8',8-dial + 3&beta;-hydroxy-&beta;-cyclocitral	Carotenoids	Terpenes	Secondary metabolism
RXN-10651	Atacama specific	18-hydroxyrenierapurpurin + 2 an oxidized unknown electron carrier + H<sub>2</sub>O &rarr; &chi;,&chi;-caroten-18-oate + 2 a reduced unknown two electron carrier + H<SUP>+</SUP>	Carotenoids	Terpenes	Secondary metabolism
RXN-18962	Atacama specific	4-hydroxyzeaxanthin + a reduced unknown two electron carrier + oxygen &rarr; 4,4-dihydroxyzeaxanthin + an oxidized unknown electron carrier + H<sub>2</sub>O	Carotenoids	Terpenes	Secondary metabolism
RXN-18958	Atacama specific	4,4-dihydroxy-&beta;,&beta;-carotene &rarr; echinenone + H<sub>2</sub>O	Carotenoids	Terpenes	Secondary metabolism
RXN-8190	Atacama specific	adonixanthin + 2 a reduced unknown two electron carrier + 2 oxygen &rarr; (3S,3'S)-astaxanthin + 2 an oxidized unknown electron carrier + 3 H<sub>2</sub>O	Carotenoids	Terpenes	Secondary metabolism
RXN-18972	Atacama specific	3,4',4'-trihydroxyechinenone &rarr; adonirubin + H<sub>2</sub>O	Carotenoids	Terpenes	Secondary metabolism
RXN-8215	Atacama specific	3-hydroxyechinenone + 2 a reduced unknown two electron carrier + 2 oxygen &rarr; adonirubin + 2 an oxidized unknown electron carrier + 3 H<sub>2</sub>O	Carotenoids	Terpenes	Secondary metabolism
RXN-8189	Atacama specific	zeaxanthin + 2 a reduced unknown two electron carrier + 2 oxygen &rarr; adonixanthin + 2 an oxidized unknown electron carrier + 3 H<sub>2</sub>O	Carotenoids	Terpenes	Secondary metabolism
RXN-8185	Atacama specific	echinenone + 2 a reduced unknown two electron carrier + 2 oxygen &rarr; canthaxanthin + 2 an oxidized unknown electron carrier + 3 H<sub>2</sub>O	Carotenoids	Terpenes	Secondary metabolism
RXN-8025	Atacama specific	&beta;-carotene + 2 a reduced ferredoxin [iron-sulfur] cluster + oxygen + 2 H<SUP>+</SUP> &rarr; &beta;-cryptoxanthin + 2 an oxidized ferredoxin [iron-sulfur] cluster + H<sub>2</sub>O	Carotenoids	Terpenes	Secondary metabolism
RXN-18964	Atacama specific	echinenone + a reduced unknown two electron carrier + oxygen &rarr; 4'-hydroxyechinenone + an oxidized unknown electron carrier + H<sub>2</sub>O	Carotenoids	Terpenes	Secondary metabolism
RXN-18966	Atacama specific	4',4'-dihydroxyechinenone &rarr; canthaxanthin + H<sub>2</sub>O	Carotenoids	Terpenes	Secondary metabolism
RXN-19151	Atacama specific	canthaxanthin + 4 a reduced ferredoxin [iron-sulfur] cluster + 2 oxygen + 4 H<SUP>+</SUP> &rarr; (3S,3'S)-astaxanthin + 4 an oxidized ferredoxin [iron-sulfur] cluster + 2 H<sub>2</sub>O	Carotenoids	Terpenes	Secondary metabolism
RXN-18965	Atacama specific	4'-hydroxyechinenone + a reduced unknown two electron carrier + oxygen &rarr; 4',4'-dihydroxyechinenone + an oxidized unknown electron carrier + H<sub>2</sub>O	Carotenoids	Terpenes	Secondary metabolism
RXN-18967	Atacama specific	adonixanthin + a reduced unknown two electron carrier + oxygen &rarr; 4'-hydroxyadonixanthin + an oxidized unknown electron carrier + H<sub>2</sub>O	Carotenoids	Terpenes	Secondary metabolism
RXN-18968	Atacama specific	4'-hydroxyadonixanthin + a reduced unknown two electron carrier + oxygen &rarr; 4',4'-dihydroxyadonixanthin + an oxidized unknown electron carrier + H<sub>2</sub>O	Carotenoids	Terpenes	Secondary metabolism
RXN-18969	Atacama specific	4',4'-dihydroxyadonixanthin &rarr; (3S,3'S)-astaxanthin + H<sub>2</sub>O	Carotenoids	Terpenes	Secondary metabolism
5.3.3.13-RXN	Atacama specific	(5Z,8Z,11Z,14Z,17Z)-icosapentaenoate = (5Z,7E,9E,14Z,17Z)-icosapentaenoate	Carotenoids	Terpenes	Secondary metabolism
RXN-18957	Atacama specific	isocryptoxanthin + a reduced unknown two electron carrier + oxygen &rarr; 4,4-dihydroxy-&beta;,&beta;-carotene + an oxidized unknown electron carrier + H<sub>2</sub>O	Carotenoids	Terpenes	Secondary metabolism
RXN-18963	Atacama specific	4,4-dihydroxyzeaxanthin &rarr; adonixanthin + H<sub>2</sub>O	Carotenoids	Terpenes	Secondary metabolism
RXN-8184	Atacama specific	&beta;-carotene + 2 a reduced unknown two electron carrier + 2 oxygen &rarr; echinenone + 2 an oxidized unknown electron carrier + 3 H<sub>2</sub>O	Carotenoids	Terpenes	Secondary metabolism
RXN-8026	Atacama specific	&beta;-cryptoxanthin + 2 a reduced ferredoxin [iron-sulfur] cluster + oxygen + 2 H<SUP>+</SUP> &rarr; zeaxanthin + 2 an oxidized ferredoxin [iron-sulfur] cluster + H<sub>2</sub>O	Carotenoids	Terpenes	Secondary metabolism
RXN-18960	Atacama specific	zeaxanthin + a reduced unknown two electron carrier + oxygen &rarr; 4-hydroxyzeaxanthin + an oxidized unknown electron carrier + H<sub>2</sub>O	Carotenoids	Terpenes	Secondary metabolism
RXN-15428	Atacama specific	<i>ent</i>-isokauren-2&alpha;-ol &rarr; oryzalide A	Diterpenes	Terpenes	Secondary metabolism
DIMETHYLALLYLCISTRANSFERASE-RXN	Atacama specific	prenyl diphosphate + isopentenyl diphosphate &rarr; neryl diphosphate + diphosphate	Monoterpenes	Terpenes	Secondary metabolism
RXN-11286	Atacama specific	neryl diphosphate &rarr; &alpha;-phellandrene + diphosphate	Monoterpenes	Terpenes	Secondary metabolism
RXN-11279	Atacama specific	neryl diphosphate &rarr; &alpha;-terpinene + diphosphate	Monoterpenes	Terpenes	Secondary metabolism
RXN-11284	Atacama specific	neryl diphosphate &rarr; (-)-&alpha;-pinene + diphosphate	Monoterpenes	Terpenes	Secondary metabolism
RXN-11282	Atacama specific	neryl diphosphate &rarr; (+)-2-carene + diphosphate	Monoterpenes	Terpenes	Secondary metabolism
RXN-8584	Atacama specific	neryl diphosphate &rarr; &beta;-phellandrene + diphosphate	Monoterpenes	Terpenes	Secondary metabolism
RXN-11288	Atacama specific	neryl diphosphate &rarr; (4<i>S</i>)-limonene + diphosphate	Monoterpenes	Terpenes	Secondary metabolism
RXN-661	Atacama specific	<I>p</I>-cymene + 2 a reduced ferredoxin [iron-sulfur] cluster + oxygen + 2 H<SUP>+</SUP> &rarr; 4-isopropylbenzyl alcohol + 2 an oxidized ferredoxin [iron-sulfur] cluster + H<sub>2</sub>O	Monoterpenes	Terpenes	Secondary metabolism
RXN-662	Atacama specific	4-isopropylbenzyl alcohol + NAD<sup>+</sup> &rarr; <I>p</I>-cumic aldehyde + NADH + H<SUP>+</SUP>	Monoterpenes	Terpenes	Secondary metabolism
RXN-663	Atacama specific	<I>p</I>-cumic aldehyde + NAD<sup>+</sup> + H<sub>2</sub>O &rarr; <I>p</I>-cumate + NADH + 2 H<SUP>+</SUP>	Monoterpenes	Terpenes	Secondary metabolism
RXN-8477	Atacama specific	UDP-&alpha;-D-glucose + 3&beta;-hydroxy-&beta;-cyclocitral &rarr; picrocrocin + UDP + H<SUP>+</SUP>	Monoterpenes	Terpenes	Secondary metabolism
RXN-15978	Atacama specific	picrocrocin + heat &rarr; safranal + D-glucopyranose	Monoterpenes	Terpenes	Secondary metabolism
4.2.3.20-RXN	Atacama specific	geranyl diphosphate &rarr; (<i>4R</i>)-limonene + diphosphate	Monoterpenes	Terpenes	Secondary metabolism
RXN-9397	Atacama specific	(+)-<i>trans</i>-carveol + NAD<sup>+</sup> &rarr; (+)-carvone + NADH + H<SUP>+</SUP>	Monoterpenes	Terpenes	Secondary metabolism
RXN-8563	Atacama specific	geranyl diphosphate &rarr; (+)-&alpha;-pinene + diphosphate	Monoterpenes	Terpenes	Secondary metabolism
RXN-10004	Atacama specific	(2<i>E</i>,6<i>E</i>)-farnesyl diphosphate + H<sub>2</sub>O &rarr; 8-epi-cedrol + diphosphate	Sesquiterpenes	Terpenes	Secondary metabolism
RXN-8556	Atacama specific	(2<i>E</i>,6<i>E</i>)-farnesyl diphosphate &rarr; &alpha;-guaiene + diphosphate	Sesquiterpenes	Terpenes	Secondary metabolism
RXN-12822	Atacama specific	(2<i>E</i>,6<i>E</i>)-farnesyl diphosphate &rarr; &delta;-guaiene + diphosphate	Sesquiterpenes	Terpenes	Secondary metabolism
RXN-12836	Atacama specific	(2<i>E</i>,6<i>E</i>)-farnesyl diphosphate &rarr; bicyclogermacrene + diphosphate	Sesquiterpenes	Terpenes	Secondary metabolism
RXN-10746	Atacama specific	(<i>4R</i>)-limonene + a reduced [NADPH-hemoprotein reductase] + oxygen &rarr; (+)-<i>trans</i>-carveol + an oxidized [NADPH-hemoprotein reductase] + H<sub>2</sub>O	Terpenoid derivatives	Terpenes	Secondary metabolism
RXN-7810	Atacama specific	prenyl diphosphate + 4-prenylphlorisovalerophenone &rarr; deoxyhumulone + diphosphate	Terpenoid derivatives	Terpenes	Secondary metabolism
2.3.1.156-RXN	Atacama specific	3-methylbutanoyl-CoA + 3 malonyl-CoA + 3 H<SUP>+</SUP> &rarr; phlorisovalerophenone + 3 CO<SUB>2</SUB> + 4 coenzyme A	Terpenoid derivatives	Terpenes	Secondary metabolism
RXN-18441	Atacama specific	prenyl diphosphate + deoxyhumulone &rarr; lupulone + diphosphate	Terpenoid derivatives	Terpenes	Secondary metabolism
RXN-7811	Atacama specific	prenyl diphosphate + phlorisovalerophenone &rarr; 4-prenylphlorisovalerophenone + diphosphate + H<SUP>+</SUP>	Terpenoid derivatives	Terpenes	Secondary metabolism
RXN-7807	Atacama specific	deoxyhumulone + a reduced unknown two electron carrier + oxygen &rarr; humulone + an oxidized unknown electron carrier + H<sub>2</sub>O	Terpenoid derivatives	Terpenes	Secondary metabolism
RXN-12842	Atacama specific	(3<i>S</i>)-2,3-epoxy-2,3-dihydrosqualene &rarr; parkeol	Triterpenes	Terpenes	Secondary metabolism
RXN-12101	Atacama specific	(3<i>S</i>)-2,3-epoxy-2,3-dihydrosqualene = friedelin	Triterpenes	Terpenes	Secondary metabolism
RXN-9828	Atacama specific	pre-vitamin D<sub>3</sub> + heat &rarr; vitamin D<SUB>3</SUB>	Triterpenes	Terpenes	Secondary metabolism
RXN-12593	Atacama specific	(-)-<i>ent</i>-copalyl diphosphate &rarr; <i>ent</i>-isokaurene + diphosphate	Triterpenes	Terpenes	Secondary metabolism
RXN-9827	Atacama specific	7-dehydrocholesterol + UV light &rarr; pre-vitamin D<sub>3</sub>	Triterpenes	Terpenes	Secondary metabolism
RXN-14980	Atacama specific	avenacoside B + H<sub>2</sub>O &rarr; 26-desgluco-avenacoside B + D-glucopyranose	Triterpenes	Terpenes	Secondary metabolism
RXN-17631	Atacama specific	methylglyoxal + a [protein]-L-lysine &rarr; an <i>N</i><sup>6</sup>-(1-hydroxy-2-oxopropyl)-[protein]-L-lysine + H<SUP>+</SUP>	Lysine derivatives	Amino acids	Primary metabolism
RXN-10054	Atacama specific	enolaldehyde &rarr; methylglyoxal	ND	ND	ND
RXN-10053	Atacama specific	methylglyoxal + &beta;-D-fructose 1,6-bisphosphate &rarr; D-glyceraldehyde 3-phosphate + 6-deoxy-5-ketofructose 1-phosphate	ND	ND	ND
RXN-12529	Sister specific	glutathione + homoglutathione &rarr; &gamma;-Glu-Cys-&gamma;-Glu-Cys-&beta;-Ala + glycine	Alanine, aspartate and glutamate derivatives	Amino acids	Primary metabolism
ASPARTATE-N-ACETYLTRANSFERASE-RXN	Sister specific	L-aspartate + acetyl-CoA &rarr; <i>N</i>-acetyl-L-aspartate + coenzyme A + H<SUP>+</SUP>	Alanine, aspartate and glutamate derivatives	Amino acids	Primary metabolism
RXN-8686	Sister specific	<i>S</i>-adenosyl-L-methionine + 3-(aminomethyl)indole &rarr; (1H-indol-3-yl)-<i>N</i>-methylmethanamine + <i>S</i>-adenosyl-L-homocysteine + H<SUP>+</SUP>	Cysteine and methionine derivatives	Amino acids	Primary metabolism
RXN-18197	Sister specific	an &omega;-(methylsulfanyl)-2-oxoalkanoate + acetyl-CoA + H<sub>2</sub>O = a 2-[(&omega;-methylsulfanyl)alkyl]malate + coenzyme A + H<SUP>+</SUP>	Cysteine and methionine derivatives	Amino acids	Primary metabolism
RXN-14179	Sister specific	scopolin + H<sub>2</sub>O &rarr; scopoletin + D-glucopyranose	Carbohydrate derivatives	Carbohydrates	Primary metabolism
LEGHEMOGLOBIN-REDUCTASE-RXN	Sister specific	2 ferrileghemoglobin + NAD(P)H = 2 ferroleghemoglobin + NAD(P)<sup>+</sup> + H<SUP>+</SUP>	Fatty acyls	Lipids	Primary metabolism
RXN-8496	Sister specific	(9<i>S</i>)-HPODE &rarr; colneleate + H<sub>2</sub>O	Fatty acyls	Lipids	Primary metabolism
RXN-8413	Sister specific	a [glycerolipid]-linoleate + 2 a ferrocytochrome <i>b<SUB>5</SUB></i> + oxygen + 2 H<SUP>+</SUP> &rarr; a [glycerolipid]-&alpha;-eleostearate + 2 a ferricytochrome <i>b<sub>5</sub></i> + 2 H<sub>2</sub>O	Fatty acyls	Lipids	Primary metabolism
RXN-13426	Sister specific	&alpha;-linolenoyl-CoA + 2 a ferrocytochrome <i>b<SUB>5</SUB></i> + oxygen + 2 H<SUP>+</SUP> &rarr; stearidonoyl-CoA + 2 a ferricytochrome <i>b<sub>5</sub></i> + 2 H<sub>2</sub>O	Fatty acyls	Lipids	Primary metabolism
RXN-9673	Sister specific	linoleate + ATP + coenzyme A &rarr; linoleoyl-CoA + AMP + diphosphate	Fatty acyls	Lipids	Primary metabolism
RXN-16148	Sister specific	a [glycerolipid]-oleate + 2 a ferrocytochrome <i>b<SUB>5</SUB></i> + oxygen + 2 H<SUP>+</SUP> &rarr; a [glycerolipid]-ricinoleate + 2 a ferricytochrome <i>b<sub>5</sub></i> + H<sub>2</sub>O	Fatty acyls	Lipids	Primary metabolism
1.14.19.3-RXN	Sister specific	linoleoyl-CoA + 2 a ferrocytochrome <i>b<SUB>5</SUB></i> + oxygen + 2 H<SUP>+</SUP> &rarr; &gamma;-linolenoyl-CoA + 2 a ferricytochrome <i>b<sub>5</sub></i> + 2 H<sub>2</sub>O	Fatty acyls	Lipids	Primary metabolism
RXN-16159	Sister specific	a [glycerolipid]-&gamma;-linolenate + 2 a ferrocytochrome <i>b<SUB>5</SUB></i> + oxygen + 2 H<SUP>+</SUP> &rarr; a [glycerolipid]-&alpha;-parinarate + 2 a ferricytochrome <i>b<sub>5</sub></i> + 2 H<sub>2</sub>O	Fatty acyls	Lipids	Primary metabolism
PHOSPHATIDYLCHOLINE-12-MONOOXYGENASE-RXN	Sister specific	a 1-acyl-2-oleoyl-<i>sn</i>-glycero-3-phosphocholine + 2 a ferrocytochrome <i>b<SUB>5</SUB></i> + oxygen + 2 H<SUP>+</SUP> &rarr; a 1-acyl-2-ricinoleoyl-<i>sn</i>-glycero-3-phosphocholine + 2 a ferricytochrome <i>b<sub>5</sub></i> + H<sub>2</sub>O	Fatty acyls	Lipids	Primary metabolism
INOSINEKIN-RXN	Sister specific	inosine + ATP = IMP + ADP + H<SUP>+</SUP>	Purine derivatives	Purines	Regulators
GUANOSINEKIN-RXN	Sister specific	guanosine + ATP &rarr; GMP + ADP + H<SUP>+</SUP>	Purine derivatives	Purines	Regulators
TRANS-RXN-201	Sister specific	<i>cis</i>-zeatin<sub>[out]</sub> + H<SUP>+</SUP><sub>[out]</sub> &rarr; <i>cis</i>-zeatin<sub>[in]</sub> + H<SUP>+</SUP><sub>[in]</sub>	Purine derivatives	Purines	Regulators
TRANS-RXN-200	Sister specific	<i>trans</i>-zeatin<sub>[out]</sub> + H<SUP>+</SUP><sub>[out]</sub> &rarr; <i>trans</i>-zeatin<sub>[in]</sub> + H<SUP>+</SUP><sub>[in]</sub>	Purine derivatives	Purines	Regulators
HYPOXANPRIBOSYLTRAN-RXN	Sister specific	IMP + diphosphate &larr; hypoxanthine + 5-phospho-&alpha;-D-ribose 1-diphosphate	Purine derivatives	Purines	Regulators
RXN-961	Sister specific	D-ribulose-1,5-bisphosphate + oxygen &rarr; 2-phosphoglycolate + 3-phospho-D-glycerate + 2 H<SUP>+</SUP>	Photorespiration	Photosynthesis related	Regulators
RXN-8687	Sister specific	<i>S</i>-adenosyl-L-methionine + (1H-indol-3-yl)-<i>N</i>-methylmethanamine &rarr; gramine + <i>S</i>-adenosyl-L-homocysteine + H<SUP>+</SUP>	Alkaloid derivatives	Alkaloids	Secondary metabolism
RXN-10796	Sister specific	acetyl-CoA + 5 malonyl-CoA + 3 NADPH + 8 H<SUP>+</SUP> + oxygen &rarr; 1,8-dihydroxy-3-methylnaphthalene + 6 CO<SUB>2</SUB> + 6 coenzyme A + 3 NADP<sup>+</sup> + 4 H<sub>2</sub>O	Alkaloid derivatives	Alkaloids	Secondary metabolism
RXN-18224	Sister specific	2 <i>S</i>-adenosyl-L-methionine + 3-(aminomethyl)indole &rarr; gramine + 2 <i>S</i>-adenosyl-L-homocysteine + 2 H<SUP>+</SUP>	Alkaloid derivatives	Alkaloids	Secondary metabolism
2.1.1.146-RXN	Sister specific	<i>S</i>-adenosyl-L-methionine + isoeugenol &rarr; isomethyleugenol + <i>S</i>-adenosyl-L-homocysteine + H<SUP>+</SUP>	Benzenoid derivatives	Benzenes	Secondary metabolism
RXN-18199	Sister specific	2-(cystein-<i>S</i>-yl)-2-(1H-indol-3-yl)-acetonitrile + 2 a reduced [NADPH-hemoprotein reductase] + 2 oxygen &rarr; camalexin + hydrogen cyanide + CO<SUB>2</SUB> + 2 an oxidized [NADPH-hemoprotein reductase] + 4 H<sub>2</sub>O	Benzenoid derivatives	Benzenes	Secondary metabolism
RXN-11666	Sister specific	2-(cystein-<i>S</i>-yl)-2-(1H-indol-3-yl)-acetonitrile + a reduced [NADPH-hemoprotein reductase] + oxygen &rarr; (R)-dihydrocamalexate + hydrogen cyanide + an oxidized [NADPH-hemoprotein reductase] + 2 H<sub>2</sub>O + H<SUP>+</SUP>	Benzenoid derivatives	Benzenes	Secondary metabolism
RXN-8275	Sister specific	(R)-dihydrocamalexate + a reduced [NADPH-hemoprotein reductase] + oxygen + H<SUP>+</SUP> &rarr; camalexin + CO<SUB>2</SUB> + an oxidized [NADPH-hemoprotein reductase] + 2 H<sub>2</sub>O	Benzenoid derivatives	Benzenes	Secondary metabolism
RXN-7567	Sister specific	(indol-3-yl)acetamide &larr; (indol-3-yl)acetonitrile + H<sub>2</sub>O	Benzenoid derivatives	Benzenes	Secondary metabolism
RXN-13841	Sister specific	<i>S</i>-adenosyl-L-methionine + 2'-hydroxy 3,7,4'-trimethylquercetin &rarr; 2'-hydroxy 3,7,3',4'-tetramethylquercetin + <i>S</i>-adenosyl-L-homocysteine + H<SUP>+</SUP>	Flavonoids	Phenolics	Secondary metabolism
RXN-13838	Sister specific	<i>S</i>-adenosyl-L-methionine + 3,7,4'-trimethylquercetin &rarr; 3,7,3',4'-tetramethylquercetin + <i>S</i>-adenosyl-L-homocysteine + H<SUP>+</SUP>	Flavonoids	Phenolics	Secondary metabolism
2.1.1.94-RXN	Sister specific	<i>S</i>-adenosyl-L-methionine + 16-hydroxytabersonine &rarr; <i>S</i>-adenosyl-L-homocysteine + 16-methoxytabersonine + H<SUP>+</SUP>	Flavonoids	Phenolics	Secondary metabolism
RXN-7821	Sister specific	<i>S</i>-adenosyl-L-methionine + desmethylxanthohumol &rarr; <i>S</i>-adenosyl-L-homocysteine + xanthohumol + H<SUP>+</SUP>	Flavonoids	Phenolics	Secondary metabolism
2.1.1.88-RXN	Sister specific	<i>S</i>-adenosyl-L-methionine + gossypetin &rarr; <i>S</i>-adenosyl-L-homocysteine + 3,3',4',5,7-pentahydroxy-8-methoxyflavone + H<SUP>+</SUP>	Flavonoids	Phenolics	Secondary metabolism
RXN-13849	Sister specific	<i>S</i>-adenosyl-L-methionine + 2'-hydroxy 3,6,7,4'-tetramethylquercetagetin &rarr; 2'-hydroxy 3,6,7,3',4'-pentamethylquercetagetin + <i>S</i>-adenosyl-L-homocysteine + H<SUP>+</SUP>	Flavonoids	Phenolics	Secondary metabolism
RXN-13847	Sister specific	<i>S</i>-adenosyl-L-methionine + 3,6,7,4'-tetramethylquercetagetin &rarr; 3,6,7,3',4'-pentamethylquercetagetin + <i>S</i>-adenosyl-L-homocysteine + H<SUP>+</SUP>	Flavonoids	Phenolics	Secondary metabolism
RXN-18229	Sister specific	3-phenylpropionitrile + 2 H<sub>2</sub>O &rarr; 3-phenylpropanoate + ammonium	Phenylpropanoids	Phenolics	Secondary metabolism
RXN-13470	Sister specific	esculin + H<sub>2</sub>O &harr; esculetin + D-glucopyranose	Phenylpropanoids	Phenolics	Secondary metabolism
RXN-10794	Sister specific	acetyl-CoA + 5 malonyl-CoA + 2 NADPH + 6 H<SUP>+</SUP> + oxygen &rarr; hexaketide pyrone + 5 CO<SUB>2</SUB> + 6 coenzyme A + 2 NADP<sup>+</sup> + 3 H<sub>2</sub>O	Polyketide derivatives	Polyketides	Secondary metabolism
RXN-12981	Sister specific	geranyl diphosphate &rarr; (-)-sabinene + diphosphate	Monoterpenes	Terpenes	Secondary metabolism
RXN-10567	Sister specific	(2Z,6Z)-farnesyl diphosphate &rarr; (+)-&alpha;-santalene + diphosphate	Monoterpenes	Terpenes	Secondary metabolism
RXN-5105	Sister specific	geranyl diphosphate &rarr; (+)-&alpha;-thujene + diphosphate	Monoterpenes	Terpenes	Secondary metabolism
RXN-13769	Sister specific	(2<i>E</i>,6<i>E</i>)-farnesyl diphosphate &rarr; valerena-4,7(11)-diene + diphosphate	Sesquiterpenes	Terpenes	Secondary metabolism
RXN-18618	Sister specific	(3R)-3-hydroxy-16-methoxy-2,3-dihydrotabersonine + an oxidized unknown electron carrier &larr; (3<i>R</i>)-3-hydroxy-16-methoxy-1,2-didehydro-2,3-dihydrotabersonine + a reduced unknown two electron carrier	Sesquiterpenes	Terpenes	Secondary metabolism
RXN-18621	Sister specific	<i>N</i>-demethylvindolidine + an oxidized unknown electron carrier &larr; (3<i>R</i>)-3-hydroxy-1,2-didehydro-2,3-dihydrotabersonine + a reduced unknown two electron carrier	Terpenoid derivatives	Terpenes	Secondary metabolism
RXN-9664	Sister specific	(3<i>S</i>)-2,3-epoxy-2,3-dihydrosqualene &rarr; marneral	Triterpenes	Terpenes	Secondary metabolism
