## Supplemental Table 7 for "Phylogenetically diverse wild plant species use common biochemical strategies to thrive in the Atacama Desert"

### Sheet: Table S7
Table S7. Enriched pathways in Atacama or Sister species detected when comparing all species from Atacama or specific vegetation belt versus all related Sister species (P<0.05, BH: Benjamini-Hochberg correction). Enrichment analysis compared mean values of enriched reactions per pathway in all Atacama or all Prepuna/Steppe species versus related Sisters.
PathwayID	Pathway Name	P_Atacama	P_BH_Atacama	P_Sisters	P_BH_Sisters	P_PP	P_BH_PP	P_SistersPP	P_BH_SistersPP	P_ST	P_BH_ST	P_SistersST	P_BH_SistersST	Sub-pathways	Biochemical pathways	Metabolisms
ARG-PRO-PWY	L-arginine degradation VI (arginase 2 pathway)	0.0163569	0.459504	1	1	0.0316174	1	1	1	0.00934243	0.34022	1	1	Proline derivatives	Amino acids	Primary metabolism
ARGININE-SYN4-PWY	L-ornithine biosynthesis II	0.0163569	0.459504	1	1	0.0316174	1	1	1	0.00934243	0.34022	0.36195	1	Ornithine derivatives	N compounds	Secondary metabolites
PROSYN-PWY	L-proline biosynthesis I (from L-glutamate)	0.00077997	0.0474742	1	1	3.37967e-05	0.00638381	1	1	0.000357174	0.0346855	1	1	Proline derivatives	Amino acids	Primary metabolism
PWY-3341	L-proline biosynthesis III (from L-ornithine)	0.00467421	0.149739	1	1	0.0166483	0.832414	1	1	0.00260349	0.113772	1	1	Proline derivatives	Amino acids	Primary metabolism
PWY-5397	crocetin biosynthesis	0.000130021	0.0118709	1	1	2.55881e-06	0.000724996	1	1	4.89333e-05	0.00950393	1	1	Tetraterpene biosynthesis	Terpenes	Secondary metabolism
PWY-6922	L-<i>N<sup>&delta;</sup></i>-acetylornithine biosynthesis	0.0178208	0.485684	1	1	0.0123399	0.749208	1	1	0.00884102	0.34022	1	1	Ornithine derivatives	N compounds	Secondary metabolites
PWY-5132	lupulone and humulone biosynthesis	2.16528e-05	0.00304139	1	1	1	1	1	1	6.69466e-06	0.00167175	1	1	Terpenophenolic biosynthesis	Terpenes	Secondary metabolism
PWY-5288	astaxanthin biosynthesis (bacteria, fungi, algae)	1.64876e-08	1.00355e-05	1	1	1	1	1	1	2.31314e-09	2.02169e-06	1	1	Tetraterpene biosynthesis	Terpenes	Secondary metabolism
PWY-5321	quercetin glycoside biosynthesis (Arabidopsis)	0.00130612	0.0769347	1	1	1	1	1	1	0.000384685	0.0353911	0.74057	1	Flavonoid biosynthesis	Phenolics	Secondary metabolism
PWY-6664	di-myo-inositol phosphate biosynthesis	0.0163569	0.459504	1	1	0.00167912	0.1903	1	1	1	1	1	1	Polyol biosynthesis	Carbohydrates	Primary metabolism
PWY-762	phospholipid desaturation	0.00467421	0.149739	1	1	1	1	1	1	0.00260349	0.113772	1	1	Phospho and sulfolipid derivatives	Lipids	Primary metabolism
PWY-2961	sesquiterpenoid phytoalexins biosynthesis	1	1	1	1	0.00584618	0.473262	1	1	1	1	1	1	Sesquiterpene biosynthesis	Terpenes	Secondary metabolites
PWY-3041	monoterpene biosynthesis	0.397563	1	1	1	0.00747187	0.508087	0.518135	1	0.24935	1	1	1	Monoterpene biosynthesis	Terpenes	Secondary metabolites
PWY-5905	hypusine biosynthesis	0.000130021	0.0118709	1	1	1	1	1	1	1	1	1	1	Polyamine biosynthesis	Nitrogen compounds	Secondary metabolism
PWY-6786	detoxification of reactive carbonyls in chloroplasts	1	1	1	1	0.000466492	0.0569009	1	1	0.773217	1	1	1	Lipid peroxidation control	Detoxydication	Regulators
PWY-7256	cyanidin diglucoside biosynthesis (acyl-glucose dependent)	1	1	1	1	1	1	1	1	0.0019084	0.113772	1	1	Flavonoid biosynthesis	Phenolics	Secondary metabolites
PWY-4201	volatile cinnamoic ester biosynthesis	1	1	8.11398e-05	0.00823118	1	1	0.000170062	0.0361381	1	1	0.000125895	0.0244516	Phenylpropanoid biosynthesis	Phenolics	Secondary metabolism
PWY-7874	L-threonate degradation	1	1	8.11398e-05	0.00823118	1	1	0.000170062	0.0361381	1	1	0.000125895	0.0244516	Threonate derivatives	Amino acids	Primary metabolism
PWY-581	indole-3-acetate biosynthesis II	0.807932	1	4.71818e-05	0.00574359	1	1	0.0366925	1	1	1	0.205501	1	Auxins	Hormones	Regulators
PWY-7150	polymethylated quercetin glucoside biosynthesis I - quercetin series (Chrysosplenium)	1	1	5.26761e-08	1.92373e-05	1	1	2.27516e-07	9.66945e-05	1	1	0.10622	1	Flavonoid biosynthesis	Phenolics	Secondary metabolism
CAMALEXIN-SYN	camalexin biosynthesis	1	1	4.23724e-05	0.00552658	1	1	0.0670904	1	1	1	0.0584143	1	Indoles	Sulfur compounds	Secondary metabolism
PWY-5883	ephedrine biosynthesis	1	1	4.99204e-07	0.000146596	1	1	1	1	1	1	1	1	Benzenoid derivatives	Benzenes	Secondary metabolism
