## Supplemental Table 8 for "Phylogenetically diverse wild plant species use common biochemical strategies to thrive in the Atacama Desert"

### Sheet: Table S8
Table S8. Enriched pathways in Atacama and Sister detected via pairwise comparisons (P<0.05, BH: Benjamini-Hochberg correction).
PathwayID	Pathway name	Occurrence_enrichment_Atacama_BH	Occurrence_enrichment_Sister_BH	Occurrence_enrichment_PP_BH	Occurrence_enrichment_SisterPP_BH	Occurrence_enrichment_ST_BH	Occurrence_enrichment_SisterST_BH	Sub-pathways	Biochemical pathways	Metabolisms
PWY-762	phospholipid desaturation	1	0	0	0	1	0	Phospho and sulfolipid derivatives	Lipids	Primary compounds
PWY-6219	indole-3-acetate inactivation VIII	5	1	5	0	0	1	Auxins	Hormones	Regulators
PWY-102	gibberellin inactivation I (2&beta;-hydroxylation)	2	0	1	0	0	0	Gibberellins	Hormones	Regulators
PWY-5068	chlorophyll cycle	1	0	1	0	0	0	Chlorophyll cycle	Photosynthesis related	Regulators
PWY-7088	taxiphyllin biosynthesis	1	0	0	0	1	0	Cyanogenic glucosides	Nitrogen compounds	Secondary metabolism
PWY-861	dhurrin biosynthesis	1	0	0	0	1	0	Cyanogenic glucosides	Nitrogen compounds	Secondary metabolism
PWY-2	putrescine degradation IV	1	0	0	0	0	0	Polyamine biosynthesis	Nitrogen compounds	Secondary metabolism
PWY-4021	&beta;-alanine betaine biosynthesis	1	0	0	0	1	0	Quaternary ammonium compounds	Nitrogen compounds	Secondary metabolism
PWY-6585	2-methylketone biosynthesis	1	0	1	0	0	0	Ketones	Others	Secondary metabolism
PWY-2083	isoflavonoid biosynthesis II	1	0	0	0	0	0	Flavonoid biosynthesis	Phenolics	Secondary metabolism
PWY-5321	quercetin glycoside biosynthesis (Arabidopsis)	1	0	0	0	1	0	Flavonoid biosynthesis	Phenolics	Secondary metabolism
PWY-7749	(-)-4'-demethyl-epipodophyllotoxin biosynthesis	1	0	0	0	0	0	Lignan biosynthesis	Phenolics	Secondary metabolism
PWY-6475	<i>trans</i>-lycopene biosynthesis II (oxygenic phototrophs and green sulfur bacteria)	2	0	1	0	1	0	Carotenoid derivatives	Terpenes	Secondary metabolism
PWY-5288	astaxanthin biosynthesis (bacteria, fungi, algae)	1	0	0	0	1	0	Carotenoid derivatives	Terpenes	Secondary metabolism
PWY-6806	carotenoid cleavage	1	0	0	0	0	0	Carotenoid derivatives	Terpenes	Secondary metabolism
PWY-6447	trichome monoterpenes biosynthesis	2	0	2	0	0	0	Monoterpene biosynthesis	Terpenes	Secondary metabolism
PWY-6275	&beta;-caryophyllene biosynthesis	1	0	0	0	0	0	Sesquiterpene biosynthesis	Terpenes	Secondary metabolism
PWY-5397	crocetin biosynthesis	3	0	1	0	1	0	Tetraterpenoid biosynthesis	Terpenes	Secondary metabolism
PWY-5398	crocetin esters biosynthesis	1	0	1	0	0	0	Tetraterpenoid biosynthesis	Terpenes	Secondary metabolism
PWY-5203	soybean saponin I biosynthesis	1	0	0	0	0	0	Triterpene biosynthesis	Terpenes	Secondary metabolism
PWY-7251	pentacyclic triterpene biosynthesis	1	0	0	0	0	0	Triterpene biosynthesis	Terpenes	Secondary metabolism
PWY-5837	2-carboxy-1,4-naphthoquinol biosynthesis	1	0	0	0	0	0	Vitamin K	Vitamins	Secondary metabolism
PWY-5034	GA<sub>12</sub> biosynthesis	3	1	0	1	3	0	Gibberellins	Hormones	Regulators
PWY-5047	gibberellin biosynthesis IV (<i>Gibberella fujikuroi</i>)	3	1	0	1	3	0	Gibberellins	Hormones	Regulators
