## Supplemental Table 9 for "Phylogenetically diverse wild plant species use common biochemical strategies to thrive in the Atacama Desert"

### Sheet: Table S9
Table S9. Expanded and overexpressed reactions in Steppe or Prepuna species. Total number of species is 26 (13 Prepuna and 13 Steppe). Only reactions enriched in at least 50% of the species are annotated (i.e. half of Prepuna or Steppe species).
ReactionID	Reaction_name	Analysis	Enriched_occurrence_PP	Enriched_occurrence_ST	Sub-pathways	Biochemical pathways	Metabolisms
ASPARTATE-RACEMASE-RXN	L-aspartate &rarr; D-aspartate	Number of gene isoforms	7	0	Aspartate derivatives	Amino acids	Primary metabolism
GLUTAMATE-DEHYDROGENASE-NADP+-RXN	L-glutamate + NAD(P)<sup>+</sup> + H<sub>2</sub>O &harr; 2-oxoglutarate + ammonium + NAD(P)H + H<SUP>+</SUP>	Number of top expressed gene isoforms	7	0	Glutamate derivatives	Amino acids	Primary metabolism
GLUTAMATE-SYNTHASE-NADH-RXN	2 L-glutamate + NAD<sup>+</sup> &larr; L-glutamine + 2-oxoglutarate + NADH + H<SUP>+</SUP>	Number of top expressed gene isoforms	7	0	Glutamate derivatives	Amino acids	Primary metabolism
RXN-20084	ammonia + 2-oxoglutarate + NADPH + 2 H<SUP>+</SUP> &rarr; L-glutamate + NADP<sup>+</sup> + H<sub>2</sub>O	Number of top expressed gene isoforms	7	0	Glutamate derivatives	Amino acids	Primary metabolism
BRANCHED-CHAINAMINOTRANSFERLEU-RXN	L-leucine + 2-oxoglutarate &harr; L-glutamate + 4-methyl-2-oxopentanoate	Number of top expressed gene isoforms	7	0	Leucine derivatives	Amino acids	Primary metabolism
RXN-14903	L-proline<SUB>[in]</SUB> + an electron-transfer quinone<SUB>[membrane]</SUB> &rarr; (<i>S</i>)-1-pyrroline-5-carboxylate<SUB>[in]</SUB> + an electron-transfer quinol<SUB>[membrane]</SUB> + H<SUP>+</SUP><SUB>[in]</SUB>	Number of top expressed gene isoforms	7	0	Proline derivatives	Amino acids	Primary metabolism
RXN0-7005	(<i>S</i>)-1-pyrroline-5-carboxylate<SUB>[in]</SUB> + 3 H<SUP>+</SUP><SUB>[in]</SUB> + 2 e<SUP>-</SUP><SUB>[membrane]</SUB> &rarr; L-proline<SUB>[in]</SUB>	Number of top expressed gene isoforms	7	0	Proline derivatives	Amino acids	Primary metabolism
RXN-3541	4 L-ascorbate + oxygen + 4 H<SUP>+</SUP> &rarr; 4 monodehydroascorbate radical + 2 H<sub>2</sub>O	Number of top expressed gene isoforms	8	0	Ascorbate derivatives	Ascorbate-glutathione pathways	Redox state
PRODISULFREDUCT-A-RXN	2 glutathione + an oxidized glutaredoxin &rarr; glutathione disulfide + a reduced glutaredoxin	Number of gene isoforms	8	0	Glutathione derivatives	Ascorbate-glutathione pathways	Redox state
PRODISULFREDUCT-RXN	2 glutathione + a protein with a disulfide bond &rarr; glutathione disulfide + a protein with reduced L-cysteine residues	Number of gene isoforms	8	0	Glutathione derivatives	Ascorbate-glutathione pathways	Redox state
RXN0-7271	a protein with a disulfide bond + a reduced glutaredoxin &rarr; a protein with reduced L-cysteine residues + an oxidized glutaredoxin	Number of gene isoforms	8	0	Glutathione derivatives	Ascorbate-glutathione pathways	Redox state
THIOL-S-METHYLTRANSFERASE-RXN	<i>S</i>-adenosyl-L-methionine + a thiol &rarr; <i>S</i>-adenosyl-L-homocysteine + a methyl thioether + H<SUP>+</SUP>	Number of gene isoforms	8	0	Glutathione derivatives	Ascorbate-glutathione pathways	Redox state
1.14.13.71-RXN	(<i>S</i>)-<i>N</i>-methylcoclaurine + a reduced [NADPH-hemoprotein reductase] + oxygen &rarr; (<i>S</i>)-3'-hydroxy-<i>N</i>-methylcoclaurine + an oxidized [NADPH-hemoprotein reductase] + H<sub>2</sub>O	Number of gene isoforms	7	0	Benzene derivatives	Benzenes	Secondary metabolism
RXN-11002	4-hydroxybutanoate + NADP<sup>+</sup> &larr; succinate semialdehyde + NADPH + H<SUP>+</SUP>	Number of top expressed gene isoforms	0	9	4-hydroxybutanoate biosynthesis	Carbohydrates	Primary metabolism
3.1.3.68-RXN	2-deoxy-D-glucose 6-phosphate + H<sub>2</sub>O &rarr; 2-deoxy-D-glucose + phosphate	Number of top expressed gene isoforms	0	10	Carbohydrate derivatives	Carbohydrates	Primary metabolism
RXN-6161	pyruvate + H<SUP>+</SUP> &rarr; acetaldehyde + CO<SUB>2</SUB>	Number of top expressed gene isoforms	0	10	Carbohydrate derivatives	Carbohydrates	Primary metabolism
MANNITOL-1-PHOSPHATASE-RXN	D-mannitol 1-phosphate + H<sub>2</sub>O &rarr; D-mannitol + phosphate	Number of top expressed gene isoforms	0	10	Polyol derivatives	Carbohydrates	Primary metabolism
SORBITOL-6-PHOSPHATASE-RXN	D-sorbitol 6-phosphate + H<sub>2</sub>O &rarr; D-sorbitol + phosphate	Number of top expressed gene isoforms	0	10	Polyol derivatives	Carbohydrates	Primary metabolism
L-IDITOL-2-DEHYDROGENASE-RXN	L-iditol + NAD<sup>+</sup> &harr; <i>keto</i>-L-sorbose + NADH + H<SUP>+</SUP>	Number of top expressed gene isoforms	0	9	Polyol derivatives	Carbohydrates	Primary metabolism
RXN0-1001	phytate + H<sub>2</sub>O &rarr; D-<i>myo</i>-inositol (1,2,4,5,6)-pentakisphosphate + phosphate	Number of gene isoforms	8	0	Polyol derivatives	Carbohydrates	Primary metabolism
MYO-INOSITOL-OXYGENASE-RXN	<I>myo</I>-inositol + oxygen &rarr; <i>aldehydo</i>-D-glucuronate + H<SUP>+</SUP> + H<sub>2</sub>O	Number of top expressed gene isoforms	7	0	Polyol derivatives	Carbohydrates	Primary metabolism
AMYLOMALT-RXN	maltotetraose + D-glucopyranose &harr; maltotriose + maltose	Number of top expressed gene isoforms	8	0	Polysaccharide biosynthesis	Carbohydrates	Primary metabolism
RXN-9603	an NDP-&alpha;-D-glucose + D-glucopyranose &rarr; &alpha;,&alpha;-trehalose + a nucleoside diphosphate + H<SUP>+</SUP>	Number of gene isoforms	7	0	Polysaccharide biosynthesis	Carbohydrates	Primary metabolism
2.4.1.67-RXN	galactinol + raffinose &rarr; <I>myo</I>-inositol + stachyose	Number of gene isoforms	7	0	Polysaccharide biosynthesis	Carbohydrates	Primary metabolism
RXN-9563	furaneol + NAD(P)<sup>+</sup> &larr; 4-hydroxy-5-methyl-2-methylene-3(2H)-furanone + NAD(P)H + H<SUP>+</SUP>	Number of gene isoforms	0	7	Furanone derivatives	Dihydrofurans	Secondary metabolism
RXN-8386	(+)-marmesin + a reduced [NADPH-hemoprotein reductase] + oxygen &rarr; psoralen + an oxidized [NADPH-hemoprotein reductase] + acetone + 2 H<sub>2</sub>O	Number of top expressed gene isoforms	0	8	Furanocoumarin biosynthesis	Furanocoumarins	Secondary metabolism
RXN-171	gibberellin A<sub>9</sub> + 2-oxoglutarate + oxygen &rarr; gibberellin A<sub>51</sub> + succinate + CO<SUB>2</SUB>	Number of gene isoforms	7	0	Gibberellins	Hormones	Regulators
RXN-10695	8-[(1R,2R)-3-oxo-2-{(Z)-pent-2-enyl}cyclopentyl]octanoate + ATP + coenzyme A &rarr; 3-oxo-2-(cis-2'-pentenyl)-cyclopentane-1-octanoyl-CoA + AMP + diphosphate	Number of top expressed gene isoforms	1	7	Jasmonates	Hormones	Regulators
RXN-16416	18-hydroxyoleate + NADP<sup>+</sup> &rarr; 18-oxo-oleate + NADPH + H<SUP>+</SUP>	Number of top expressed gene isoforms	8	0	Fatty acyl biosynthesis	Lipids	Primary metabolism
RXN-2121	18-hydroxyoleoyl-CoA + NADP<sup>+</sup> = 18-oxo-oleoyl-CoA + NADPH + H<SUP>+</SUP>	Number of top expressed gene isoforms	8	0	Fatty acyl biosynthesis	Lipids	Primary metabolism
RXN-9802	16-hydroxypalmitate + NADP<sup>+</sup> &rarr; 16-oxo-palmitate + NADPH + H<SUP>+</SUP>	Number of top expressed gene isoforms	8	0	Fatty acyl biosynthesis	Lipids	Primary metabolism
RXN-12086	tributyrin + H<sub>2</sub>O &rarr; 1,2-dibutyrin + butanoate + H<SUP>+</SUP>	Number of gene isoforms	7	0	Fatty acyl biosynthesis	Lipids	Primary metabolism
RXN-12183	a hydroxyacyl-CoA + 3 malonyl-CoA + 2 H<SUP>+</SUP> = a hydroxylated tetraketide &alpha;-pyrone + 3 CO<SUB>2</SUB> + 4 coenzyme A	Number of gene isoforms	13	0	Fatty acyl derivatives	Lipids	Primary metabolism
RXN-11336	laurate + a reduced [NADPH-hemoprotein reductase] + oxygen &rarr; 12-hydroxylaurate + an oxidized [NADPH-hemoprotein reductase] + H<sub>2</sub>O	Number of gene isoforms	10	0	Fatty acyl derivatives	Lipids	Primary metabolism
ETHANOLAMINEPHOSPHOTRANSFERASE-RXN	a 1,2-diacyl-<i>sn</i>-glycerol + CDP-ethanolamine &rarr; an L-1-phosphatidylethanolamine + CMP + H<SUP>+</SUP>	Number of top expressed gene isoforms	0	7	Phospho and sulfolipid derivatives	Lipids	Primary metabolism
RXN-13961	a 14&alpha;-methylsteroid + 3 a reduced [NADPH-hemoprotein reductase] + 3 oxygen &rarr; a &Delta;<sup>14</sup>steroid + formate + 3 an oxidized [NADPH-hemoprotein reductase] + 4 H<sub>2</sub>O + H<SUP>+</SUP>	Number of top expressed gene isoforms	8	0	Steroids and sterols	Lipids	Primary metabolism
RXN-19828	a 14&alpha;-methylsteroid + a reduced [NADPH-hemoprotein reductase] + oxygen &rarr; a 14&alpha;-hydroxymethylsteroid + an oxidized [NADPH-hemoprotein reductase] + H<sub>2</sub>O	Number of top expressed gene isoforms	8	0	Steroids and sterols	Lipids	Primary metabolism
RXN-19829	a 14&alpha;-hydroxymethylsteroid + a reduced [NADPH-hemoprotein reductase] + oxygen &rarr; a 14&alpha;-formylsteroid + an oxidized [NADPH-hemoprotein reductase] + 2 H<sub>2</sub>O	Number of top expressed gene isoforms	8	0	Steroids and sterols	Lipids	Primary metabolism
RXN-19830	a 14&alpha;-formylsteroid + a reduced [NADPH-hemoprotein reductase] + oxygen &rarr; a &Delta;<sup>14</sup>steroid + formate + an oxidized [NADPH-hemoprotein reductase] + H<sub>2</sub>O + H<SUP>+</SUP>	Number of top expressed gene isoforms	8	0	Steroids and sterols	Lipids	Primary metabolism
RXN-12085	cortisol + NADP<sup>+</sup> = cortisone + NADPH + H<SUP>+</SUP>	Number of gene isoforms	7	0	Steroids and sterols	Lipids	Primary metabolism
ESTRADIOL-17-BETA-DEHYDROGENASE-RXN	17&beta;-estradiol + NAD(P)<sup>+</sup> &larr; estrone + NAD(P)H + H<SUP>+</SUP>	Number of gene isoforms	7	0	Steroids and sterols	Lipids	Primary metabolism
RXN66-321	lathosterol + NADP<sup>+</sup> = 5&alpha;-cholesta-7,24-dien-3&beta;-ol + NADPH + H<SUP>+</SUP>	Number of top expressed gene isoforms	11	0	Steroids and sterols	Lipids	Primary metabolism
RXN-12087	vinyl acetate + H<sub>2</sub>O &rarr; allyl alcohol + formate	Number of gene isoforms	7	0	Suberin and cutin derivatives	Lipids	Primary metabolism
RXN-5781	a 1,2-diacyl-<i>sn</i>-glycerol + CDP-choline &rarr; a phosphatidylcholine + CMP + H<SUP>+</SUP>	Number of top expressed gene isoforms	0	9	Quaternary ammonium compound biosynthesis	Nitrogen compounds	Secondary metabolism
RXN-9614	CDP-choline + H<sub>2</sub>O &rarr; CMP + phosphocholine + 2 H<SUP>+</SUP>	Number of top expressed gene isoforms	8	0	Quaternary ammonium compound biosynthesis	Nitrogen compounds	Secondary metabolism
RXN-6461	<i>S</i>-adenosyl-L-methionine + &beta;-alanine &rarr; N-methyl-&beta;-alanine + <i>S</i>-adenosyl-L-homocysteine + H<SUP>+</SUP>	Number of top expressed gene isoforms	7	0	Quaternary ammonium compound biosynthesis	Nitrogen compounds	Secondary metabolism
RXN-6462	<i>S</i>-adenosyl-L-methionine + N-methyl-&beta;-alanine &rarr; N,N-dimethyl-&beta;-alanine + <i>S</i>-adenosyl-L-homocysteine + H<SUP>+</SUP>	Number of top expressed gene isoforms	7	0	Quaternary ammonium compound biosynthesis	Nitrogen compounds	Secondary metabolism
RXN-6464	<i>S</i>-adenosyl-L-methionine + N,N-dimethyl-&beta;-alanine &rarr; &beta;-alanine betaine + <i>S</i>-adenosyl-L-homocysteine + H<SUP>+</SUP>	Number of top expressed gene isoforms	7	0	Quaternary ammonium compound biosynthesis	Nitrogen compounds	Secondary metabolism
FERREDOXIN--NITRITE-REDUCTASE-RXN	ammonium + 6 an oxidized ferredoxin [iron-sulfur] cluster + 2 H<sub>2</sub>O &larr; nitrite + 6 a reduced ferredoxin [iron-sulfur] cluster + 8 H<SUP>+</SUP>	Number of top expressed gene isoforms	7	0	Nitrate reduction	Nitrogen cycle	Regulators
NITRATE-REDUCTASE-NADH-RXN	nitrite + NAD<sup>+</sup> + H<sub>2</sub>O &larr; nitrate + NADH + H<SUP>+</SUP>	Number of top expressed gene isoforms	7	0	Nitrate reduction	Nitrogen cycle	Regulators
NUCLEOTIDE-PYROPHOSPHATASE-RXN	a nucleoside triphosphate + H<sub>2</sub>O &rarr; a nucleoside 5'-monophosphate + diphosphate + H<SUP>+</SUP>	Number of top expressed gene isoforms	7	0	ATP phosphatase	Nucleoside derivatives	Regulators
RXN-15326	cyanidin-3-<i>O</i>-&beta;-D-glucoside + UDP-&alpha;-D-xylose &rarr; cyanidin 3-<i>O</i>-&beta;-<i>D</i>-sambubioside + UDP + H<SUP>+</SUP>	Number of gene isoforms	8	0	Flavonoid biosynthesis	Phenolics	Secondary metabolism
RXN-15328	cyanidin 3-<i>O</i>-&beta;-<i>D</i>-p-coumaroylglucoside + UDP-&alpha;-D-xylose &rarr; cyanidin 3-<i>O</i>-&beta;-<i>D</i>-(p-coumaroyl)-sambubioside + UDP	Number of gene isoforms	8	0	Flavonoid biosynthesis	Phenolics	Secondary metabolism
RXN-13975	UDP-&alpha;-D-xylose + an anthocyanidin-3-<i>O</i>-&beta;-D-glucoside = UDP + an anthocyanidin 3-<i>O</i>-&beta;-D-sambubioside + H<SUP>+</SUP>	Number of gene isoforms	8	0	Flavonoid biosynthesis	Phenolics	Secondary metabolism
RXN-13819	UDP-&alpha;-D-glucose + (+)-sesaminol 2-<i>O</i>-&beta;-<i>D</i>-glucoside &rarr; (+)-sesaminol 2-<i>O</i>-&beta;-<i>D</i>-gentiobioside + UDP + H<SUP>+</SUP>	Number of gene isoforms	7	0	Flavonoid biosynthesis	Phenolics	Secondary metabolism
2.4.1.234-RXN	UDP-&alpha;-D-galactose + kaempferol &harr; UDP + kaempferol 3-<i>O</i>-&beta;-D-galactoside + H<SUP>+</SUP>	Number of gene isoforms	7	0	Flavonoid biosynthesis	Phenolics	Secondary metabolism
RXN-14109	UDP-&alpha;-D-galactose + quercetin &rarr; quercetin 3-galactoside + UDP + H<SUP>+</SUP>	Number of gene isoforms	7	0	Flavonoid biosynthesis	Phenolics	Secondary metabolism
RXN-11257	3 (<i>E</i>)-4-coumaroyl-CoA + spermidine &rarr; tricoumaroyl spermidine + 3 coenzyme A + 3 H<SUP>+</SUP>	Number of gene isoforms	7	0	Flavonoid-polyamine biosynthesis	Phenolics	Secondary metabolism
RXN-11258	3 (<i>E</i>)-caffeoyl-CoA + spermidine &rarr; tricaffeoyl spermidine + 3 coenzyme A + 3 H<SUP>+</SUP>	Number of gene isoforms	7	0	Flavonoid-polyamine biosynthesis	Phenolics	Secondary metabolism
RXN-11259	3 feruloyl-CoA + spermidine &rarr; triferuloyl spermidine + 3 coenzyme A + 3 H<SUP>+</SUP>	Number of gene isoforms	7	0	Flavonoid-polyamine biosynthesis	Phenolics	Secondary metabolism
RXN-2602	coniferyl alcohol + NADP<sup>+</sup> &harr; coniferaldehyde + NADPH + H<SUP>+</SUP>	Number of top expressed gene isoforms	1	7	Phenylpropanoid biosynthesis	Phenolics	Secondary metabolism
RXN-21008	(6<i>E</i>)-7-(4-hydroxyphenyl)-3,5-dioxohept-6-enoyl-[styrylpyrone synthase] &rarr; bis-noryangonin + polyketide synthase + H<SUP>+</SUP>	Number of gene isoforms	13	0	Phenylpropanoid biosynthesis	Phenolics	Secondary metabolism
RXN-7575	(<i>E</i>)-4-coumaroyl-CoA + 2 malonyl-CoA + H<SUP>+</SUP> &rarr; bis-noryangonin + 2 CO<SUB>2</SUB> + 3 coenzyme A	Number of gene isoforms	13	0	Phenylpropanoid biosynthesis	Phenolics	Secondary metabolism
RXN-21007	(<i>E</i>)-4-coumaroyl-CoA + 2 malonyl-CoA + polyketide synthase + 2 H<SUP>+</SUP> &rarr; (6<i>E</i>)-7-(4-hydroxyphenyl)-3,5-dioxohept-6-enoyl-[styrylpyrone synthase] + 2 CO<SUB>2</SUB> + 3 coenzyme A	Number of gene isoforms	13	0	Phenylpropanoid biosynthesis	Phenolics	Secondary metabolism
RXN-7741	primary fluorescent chlorophyll catabolite + 2 an oxidized ferredoxin [iron-sulfur] cluster &larr; red chlorophyll catabolite + 2 a reduced ferredoxin [iron-sulfur] cluster + 2 H<SUP>+</SUP>	Number of top expressed gene isoforms	0	7	Chlorophyll cycle	Photosynthesis related	Regulators
RXN-10627	geranylgeranyl diphosphate + H<sub>2</sub>O &rarr; geranylgeraniol + diphosphate	Number of gene isoforms	0	7	Diterpene biosynthesis	Terpenes	Secondary metabolism
RXN-10688	hexanoyl-CoA + 2 malonyl-CoA + H<sub>2</sub>O = triketide pyrone + 2 CO<SUB>2</SUB> + 3 coenzyme A + OH<SUP>-</SUP>	Number of gene isoforms	13	0	Monoterpene biosynthesis	Terpenes	Secondary metabolism
RXN-12320	UDP-&beta;-L-rhamnose + soyasaponin III &rarr; UDP + soyasaponin I + H<SUP>+</SUP>	Number of top expressed gene isoforms	0	8	Triterpene biosynthesis	Terpenes	Secondary metabolism
RXN-9631	thalianol + a reduced [NADPH-hemoprotein reductase] + oxygen &rarr; 7&beta;-hydroxythalianol + an oxidized [NADPH-hemoprotein reductase] + H<sub>2</sub>O	Number of gene isoforms	10	0	Triterpene biosynthesis	Terpenes	Secondary metabolism
4-HYDROXYBUTYRATE-DEHYDROGENASE-RXN	NA	Number of top expressed gene isoforms	0	9	NA	NA	NA
3.6.4.2-RXN	NA	Number of gene isoforms	0	8	NA	NA	NA
RXN-7733	NA	Number of gene isoforms	0	8	NA	NA	NA
2.4.1.223-RXN	NA	Number of gene isoforms	0	8	NA	NA	NA
RXN-15846	NA	Number of gene isoforms	0	8	NA	NA	NA
1.2.1.27-RXN	NA	Number of top expressed gene isoforms	0	8	NA	NA	NA
RXN-15559	NA	Number of top expressed gene isoforms	0	7	NA	NA	NA
RXN-15560	NA	Number of top expressed gene isoforms	0	7	NA	NA	NA
RXN-18556	NA	Number of top expressed gene isoforms	0	7	NA	NA	NA
N-CARBAMOYLSARCOSINE-AMIDASE-RXN	NA	Number of gene isoforms	8	1	NA	NA	NA
BETAGALACTOSID-RXN	NA	Number of gene isoforms	9	0	NA	NA	NA
PROCOLLAGEN-PROLINE-3-DIOXYGENASE-RXN	NA	Number of gene isoforms	8	0	NA	NA	NA
TRANS-RXN0-268	NA	Number of gene isoforms	7	0	NA	NA	NA
RXN66-471	NA	Number of gene isoforms	7	0	NA	NA	NA
11-BETA-HYDROXYSTEROID-DEHYDROGENASE-RXN	NA	Number of gene isoforms	7	0	NA	NA	NA
GLYCPDIESTER-RXN	NA	Number of top expressed gene isoforms	8	0	NA	NA	NA
