## Supplemental Table 10 for "Phylogenetically diverse wild plant species use common biochemical strategies to thrive in the Atacama Desert"

### Sheet: Table S10
Table S10. Enriched pathways in Prepuna or Steppe belonging to the plant kingdom (P<0.05, BH: Benjamini-Hochberg correction).
PathwayID	Pathway name	P_PP	P_BH_PP	P_ST	P_BH_ST	Sub-pathways	Biochemical pathways	Metabolisms
PWY-7648	4-methyl-proline biosynthesis	2.26359e-05	0.00232617	1	1	Proline derivatives	Amino acids	Primary metabolism
PWY-6930	phenolic malonylglucosides biosynthesis	1	1	0.000151623	0.0123439	Carbohydrate derivatives	Carbohydrates	Primary metabolism
PWY-6664	di-myo-inositol phosphate biosynthesis	0.00598399	0.307472	1	1	Polyol biosynthesis	Carbohydrates	Primary metabolism
PWY-6365	D-<i>myo</i>-inositol (3,4,5,6)-tetrakisphosphate biosynthesis	1	1	0.0051266	0.157126	Polyol biosynthesis	Carbohydrates	Primary metabolism
PWY-6366	D-<i>myo</i>-inositol (1,4,5,6)-tetrakisphosphate biosynthesis	1	1	0.0051266	0.157126	Polyol biosynthesis	Carbohydrates	Primary metabolism
PWY-6786	detoxification of reactive carbonyls in chloroplasts	0.00342366	0.206246	1	1	Chloroplast detoxification	Detoxification	Regulators
PWY-6219	indole-3-acetate inactivation VIII	0.00502848	0.292825	1	1	Auxins	Hormones	Regulators
PWY-6546	brassinosteroids inactivation	0.00237631	0.148265	1	1	Brassinosteroids	Hormones	Regulators
PWY-6220	jasmonoyl-amino acid conjugates biosynthesis I	0.00164065	0.106156	1	1	Jasmonates	Hormones	Regulators
PWY-6233	jasmonoyl-amino acid conjugates biosynthesis II	0.00598399	0.307472	1	1	Jasmonates	Hormones	Regulators
PWY-6585	2-methylketone biosynthesis	2.65226e-06	0.000330964	1	1	Methyl ketone biosynthesis	Ketones	Secondary metabolism
PWY-762	phospholipid desaturation	1	1	0.0051266	0.157126	Phospho and sulfolipid derivatives	Lipids	Primary metabolism
PWY-3022	linamarin biosynthesis	1	1	0.000155447	0.0123439	Cyanogenic glucoside biosynthesis	Nitrogen compounds	Secondary metabolism
PWY-5990	lotaustralin biosynthesis	1	1	0.000155447	0.0123439	Cyanogenic glucoside biosynthesis	Nitrogen compounds	Secondary metabolism
PWY-7160	polymethylated myricetin biosynthesis (tomato)	1.43634e-13	1.25464e-10	1	1	Flavonoid biosynthesis	Phenolics	Secondary metabolism
PWY-6010	apigenin glycosides biosynthesis	2.26359e-05	0.00232617	1	1	Flavonoid biosynthesis	Phenolics	Secondary metabolism
PWY-2464	(-)-maackiain biosynthesis	0.000122554	0.0118946	1	1	Flavonoid biosynthesis	Phenolics	Secondary metabolism
PWY-7163	polymethylated kaempferol biosynthesis	0.00019287	0.0153156	1	1	Flavonoid biosynthesis	Phenolics	Secondary metabolism
PWY-7679	anthocyanidin acylglucoside and acylsambubioside biosynthesis	0.000365528	0.0277642	1	1	Flavonoid biosynthesis	Phenolics	Secondary metabolism
PWY-5320	kaempferol glycoside biosynthesis (Arabidopsis)	0.749553	1	7.70309e-05	0.0112144	Flavonoid biosynthesis	Phenolics	Secondary metabolism
PWY-2762	glyceollin biosynthesis	1	1	0.000151623	0.0123439	Flavonoid biosynthesis	Phenolics	Secondary metabolism
PWY-7137	quercetin gentiotetraside biosynthesis	0.00598399	0.307472	1	1	Flavonoid biosynthesis	Phenolics	Secondary metabolism
PWY-5321	quercetin glycoside biosynthesis (Arabidopsis)	0.779211	1	0.00157741	0.0918579	Flavonoid biosynthesis	Phenolics	Secondary metabolism
PWY-6325	echinatin biosynthesis	1	1	0.00380409	0.157126	Flavonoid biosynthesis	Phenolics	Secondary metabolism
PWY-83	monolignol glucosides biosynthesis	0.00019287	0.0153156	1	1	Lignan derivatives	Phenolics	Secondary metabolism
PWY-4421	curcumin glucoside biosynthesis	3.62325e-08	7.91227e-06	1	1	Phenylpropanoid biosynthesis	Phenolics	Secondary metabolism
PWY-5701	shikonin biosynthesis	1	1	0.000151623	0.0123439	Phenylpropanoid biosynthesis	Phenolics	Secondary metabolism
PWY-5168	ferulate and sinapate biosynthesis	0.00598399	0.307472	1	1	Phenylpropanoid biosynthesis	Phenolics	Secondary metabolism
PWY-7434	terminal <i>O</i>-glycans residues modification (via type 2 precursor disaccharide)	1	1	0.000151623	0.0123439	Protein glycosylation	Proteins	Regulators
PWY-7837	i antigen and I antigen biosynthesis	1	1	0.000151623	0.0123439	Protein glycosylation	Proteins	Regulators
PWY-7185	UTP and CTP dephosphorylation I	1	1	0.00233986	0.127742	Pyrimidine nucleotide degradation	Pyrimidine nucleotides	Regulators
PWY-7177	UTP and CTP dephosphorylation II	1	1	0.0051266	0.157126	Pyrimidine nucleotide degradation	Pyrimidine nucleotides	Regulators
PWY-5288	astaxanthin biosynthesis (bacteria, fungi, algae)	1	1	2.23906e-08	2.23906e-08	Carotenoid derivatives	Terpenes	Secondary metabolism
PWY-7636	astaxanthin biosynthesis (flowering plants)	1	1	0.00535516	0.161301	Carotenoid derivatives	Terpenes	Secondary metabolism
PWY-2981	diterpene phytoalexins precursors biosynthesis	2.59602e-08	6.47893e-06	0.897384	1	Diterpene biosynthesis	Terpenes	Secondary metabolism
PWY-7477	momilactone A biosynthesis	3.10253e-07	4.16933e-05	1	1	Diterpene biosynthesis	Terpenes	Secondary metabolism
PWY-6447	trichome monoterpenes biosynthesis	3.10253e-07	4.16933e-05	1	1	Monoterpene biosynthesis	Terpenes	Secondary metabolism
PWY-7489	oryzalexin A, B, and C biosynthesis	0.00019287	0.0153156	1	1	Phytoalexin biosynthesis	Terpenes	Secondary metabolism
PWY-5132	lupulone and humulone biosynthesis	1	1	2.60342e-05	0.00482296	Terpenophenolic biosynthesis	Terpenes	Secondary metabolism
PWY-5672	ginsenosides biosynthesis	1	1	7.66781e-09	6.69783e-06	Triterpene biosynthesis	Terpenes	Secondary metabolism
