## Supplemental Table 11 for "Phylogenetically diverse wild plant species use common biochemical strategies to thrive in the Atacama Desert"

### Sheet: Table S11
Table S11. Overlaps between enriched pathways or reactions and previous studies.
Genes related to ortholog members from the 265 identified positively selected genes in Atacama species (Eshel et al., 2021)
Genes enriched in this study	Corresponding GO ID described in Eshel's paper	Associated reactions
FPRAT#C13378	OG_1091	CELLULOSE-SYNTHASE-UDP-FORMING-RXN
GROBU#C35005	OG_1091	CELLULOSE-SYNTHASE-UDP-FORMING-RXN
BSIMP#C17789	OG_6951	DEHYDDEOXGALACTKIN-RXN,DEOXYGLUCONOKIN-RXN
Genes related to ortholog members from positively selected genes in steppe or prepuna vegetation belts (this study)
Genes with positive selection	Vegetation belt	Reactions or pathways enriched in this study	Name	Enrichment Level	Notes
EINTE#C19544; SCHIL#C12499	Prepuna	RXN-17007	demethylphylloquinone + NADPH + H<SUP>+</SUP> &rarr; demethylphylloquinol + NADP<sup>+</sup>	Less Stringent Enrichment (3 more Atacama species enriched than sisters)	Gene Copy Number Correlation with CucurbitosideF (Tab. S12)
FCHRY#C23655	Steppe	RXN-14453	<i>S</i>-adenosyl-L-methionine + anthranilate &rarr; <i>O</i>-methyl anthranilate + <i>S</i>-adenosyl-L-homocysteine	Less Stringent Enrichment (3 more Atacama species enriched than sisters)	Gene Copy Number Correlation with D-alanyl-D-alanine (Tab. S12)
Reactions potentially related to the best metabolic predictors and chemical patterns underlying plant resilience in Atacama (Dussarrat et al., 2022)
Reactions or pathways enriched in this study	Name	Analysis	Sub-pathways	Biochemical pathways	Metabolisms	Metabolic markers described in Dussarrat's paper
1.14.11.28-RXN	L-proline + 2-oxoglutarate + oxygen &rarr; <i>cis</i>-3-hydroxy-L-proline + succinate + CO<SUB>2</SUB>	Atacama specific	Proline derivatives	Amino acids	Primary metabolism	Proline
RXN-9603	an NDP-&alpha;-D-glucose + D-glucopyranose &rarr; &alpha;,&alpha;-trehalose + a nucleoside diphosphate + H<SUP>+</SUP>	Steppe & Prepuna comparison	Polysaccharide biosynthesis	Carbohydrates	Primary metabolism	Trehalose
SPONTPRO-RXN	(<i>S</i>)-1-pyrroline-5-carboxylate + H<SUP>+</SUP> + H<sub>2</sub>O &harr; L-glutamate-5-semialdehyde	Gene isoform expansion and expression analyses	Proline derivatives	Amino acids	Primary metabolism	Proline
PYRROLINECARBDEHYDROG-RXN	(<i>S</i>)-1-pyrroline-5-carboxylate + NAD<sup>+</sup> + 2 H<sub>2</sub>O &rarr; L-glutamate + NADH + H<SUP>+</SUP>	Gene isoform expansion and expression analyses	Proline derivatives	Amino acids	Primary metabolism	Proline
PWY-7648	4-methyl-proline biosynthesis	Pathway analyses	Proline derivatives	Amino acids	Primary metabolism	Proline
GLUTKIN-RXN	L-glutamate + ATP &rarr; &gamma;-L-glutamyl 5-phosphate + ADP	Gene isoform expansion and expression analyses	Proline derivatives	Amino acids	Primary metabolism	Proline
RXN-14116	L-glutamate-5-semialdehyde + NAD<sup>+</sup> + H<sub>2</sub>O &rarr; L-glutamate + NADH + 2 H<SUP>+</SUP>	Gene isoform expansion and expression analyses	Proline derivatives	Amino acids	Primary metabolism	Proline
GLUTSEMIALDEHYDROG-RXN	L-glutamate-5-semialdehyde + NADP<sup>+</sup> + phosphate &larr; &gamma;-L-glutamyl 5-phosphate + NADPH + H<SUP>+</SUP>	Gene isoform expansion and expression analyses	Proline derivatives	Amino acids	Primary metabolism	Proline
PROSYN-PWY	L-proline biosynthesis I (from L-glutamate)	Pathway analyses	Proline derivatives	Amino acids	Primary metabolism	Proline
PWY-3341	L-proline biosynthesis III (from L-ornithine)	Pathway analyses	Proline derivatives	Amino acids	Primary metabolism	Proline
RXN-1828	a long-linear &alpha;-D-glucan + &alpha;-D-glucopyranose &harr; 2 a short 1,4-&alpha;-D-glucan	Gene isoform expansion and expression analyses	Starch derivatives	Carbohydrates	Primary metabolism	Starch
2.7.9.4-RXN	an &alpha;-D-glucan + ATP + H<sub>2</sub>O &rarr; [6-<i>O</i>-phospho-&alpha;-glucan] + AMP + phosphate + 2 H<SUP>+</SUP>	Gene isoform expansion and expression analyses	Starch derivatives	Carbohydrates	Primary metabolism	Starch
RXN-9023	an &alpha;-limit dextrin &harr; a &alpha;-limit dextrin with short branches	Gene isoform expansion and expression analyses	Starch derivatives	Carbohydrates	Primary metabolism	Starch
RXN-7678	7<sup>1</sup>-hydroxychlorophyll <i>a</i> + NAD(P)<sup>+</sup> &larr; chlorophyll <i>b</i> + NAD(P)H	Gene isoform expansion and expression analyses	Chlorophyll cycle	Photosynthesis related	Others	Low chlorophyll content
PWY-5068	chlorophyll cycle	Pathway analyses	Chlorophyll cycle	Photosynthesis related	Others	Low chlorophyll content
RXN1F-66	chlorophyllide <i>a</i> + phytyl diphosphate + H<SUP>+</SUP> &larr; chlorophyll <i>a</i> + diphosphate	Gene isoform expansion and expression analyses	Chlorophyll cycle	Photosynthesis related	Others	Low chlorophyll content
RXN-8357	pheophytin <i>a</i> + H<sub>2</sub>O &rarr; pheophorbide <i>a</i> + phytol + 2 H<SUP>+</SUP>	Gene isoform expansion and expression analyses	Chlorophyll cycle	Photosynthesis related	Others	Low chlorophyll content
RXN-12686	pheophytin b + H<sub>2</sub>O &rarr; pheophorbide <i>b</i> + phytol + H<SUP>+</SUP>	Gene isoform expansion and expression analyses	Chlorophyll cycle	Photosynthesis related	Others	Low chlorophyll content
RXN-18483	(+)-7-<i>epi</i>-jasmonoyl-L-phenylalanine + a reduced [NADPH-hemoprotein reductase] + oxygen &rarr; (+)-7-<i>epi</i>-12-hydroxyjasmonoyl-L-phenylalanine + an oxidized [NADPH-hemoprotein reductase] + H<sub>2</sub>O	Gene isoform expansion and expression analyses	Jasmonates	Hormones	Regulators	Hydroxyjasmonic acid
RXN-10706	3-oxo-2-(cis-2'-pentenyl)-cyclopentane-1-hexanoyl-CoA + oxygen &rarr; 3-oxo-2-(cis-2'-pentenyl)-cyclopentane-1-(E-hexa-2-enoyl)-CoA + hydrogen peroxide	Gene isoform expansion and expression analyses	Jasmonates	Hormones	Regulators	Jasmonic acid
RXN-10696	3-oxo-2-(cis-2'-pentenyl)-cyclopentane-1-octanoyl-CoA + oxygen &rarr; 3-oxo-2-(cis-2'-pentenyl)-cyclopentane-1-(E-octa-2-enoyl)-CoA + hydrogen peroxide	Gene isoform expansion and expression analyses	Jasmonates	Hormones	Regulators	Jasmonic acid
PWY-6220	jasmonoyl-amino acid conjugates biosynthesis I	Pathway analyses	Jasmonates	Hormones	Regulators	Jasmonic acid
PWY-6233	jasmonoyl-amino acid conjugates biosynthesis II	Pathway analyses	Jasmonates	Hormones	Regulators	Jasmonic acid
RXN-12393	<i>all-trans</i>-10'-apo-&beta;-carotenal + oxygen &rarr; 13-apo-&beta;-carotenone + (2E,4E,6E)-4-methylocta-2,4,6-trienedial	Gene isoform expansion and expression analyses	Carotenoid derivatives	Terpenes	Secondary metabolism	4-Hydroxy beta ionone (product from carotenoid cleavage)
PWY-6806	carotenoid cleavage	Pathway analyses	Carotenoid derivatives	Terpenes	Secondary metabolism	4-Hydroxy beta ionone (product from carotenoid cleavage)
RXN-8469	zeaxanthin + 2 oxygen &rarr; 8',8-diapocarotene-8',8-dial + 2 3&beta;-hydroxy-&beta;-cyclocitral	Atacama specific	Carotenoid derivatives	Terpenes	Secondary metabolism	4-Hydroxy beta ionone (product from carotenoid cleavage)
RXN-11257	3 (<i>E</i>)-4-coumaroyl-CoA + spermidine &rarr; tricoumaroyl spermidine + 3 coenzyme A + 3 H<SUP>+</SUP>	Steppe & Prepuna comparison	Flavonoid-polyamine biosynthesis	Phenolics	Secondary metabolism	N1,N5,N10-Tricoumaroyl spermidine
RXN-11258	3 (<i>E</i>)-caffeoyl-CoA + spermidine &rarr; tricaffeoyl spermidine + 3 coenzyme A + 3 H<SUP>+</SUP>	Steppe & Prepuna comparison	Flavonoid-polyamine biosynthesis	Phenolics	Secondary metabolism	N1,N5,N10-Tricoumaroyl spermidine
SPERMIDINESYN-RXN	putrescine + <i>S</i>-adenosyl 3-(methylsulfanyl)propylamine &rarr; spermidine + <i>S</i>-methyl-5'-thioadenosine + H<SUP>+</SUP>	Gene isoform expansion and expression analyses	Flavonoid-polyamine biosynthesis	Phenolics	Secondary metabolism	N1,N5,N10-Tricoumaroyl spermidine
PWY-7160	polymethylated myricetin biosynthesis (tomato)	Pathway analyses	Flavonoid biosynthesis	Phenolics	Secondary metabolism	Related to Quercetagetin
PWY-7137	quercetin gentiotetraside biosynthesis	Pathway analyses	Flavonoid biosynthesis	Phenolics	Secondary metabolism	Quercetin or quercetin glucoside
PWY-5321	quercetin glycoside biosynthesis (Arabidopsis)	Pathway analyses	Flavonoid biosynthesis	Phenolics	Secondary metabolism	Quercetin or quercetin glucoside
RXN-14109	UDP-&alpha;-D-galactose + quercetin &rarr; quercetin 3-galactoside + UDP + H<SUP>+</SUP>	Steppe & Prepuna comparison	Flavonoid biosynthesis	Phenolics	Secondary metabolism	Quercetin or quercetin glucoside
RXN-8268	UDP-&alpha;-D-glucose + quercetin 3-<i>O</i>-rhamnoside &rarr; quercetin 3-<i>O</i>-rhamnoside-7-<i>O</i>-glucoside + UDP	Atacama specific	Flavonoid biosynthesis	Phenolics	Secondary metabolism	Quercetin or quercetin glucoside
RXN-8265	UDP-&alpha;-D-glucose + quercetin-3-glucoside &rarr; quercetin 3,5-<i>O</i>-diglucoside + UDP	Atacama specific	Flavonoid biosynthesis	Phenolics	Secondary metabolism	Quercetin or quercetin glucoside
RXN-8267	UDP-&beta;-L-rhamnose + quercetin &rarr; quercetin 3-<i>O</i>-rhamnoside + UDP + H<SUP>+</SUP>	Atacama specific	Flavonoid biosynthesis	Phenolics	Secondary metabolism	Quercetin or quercetin glucoside
RXN-14011	UDP-&beta;-L-rhamnose + quercetin 3-<i>O</i>-&beta;-<i>D</i>-glucosyl-(1->2)-&beta;-<i>D</i>-glucoside &rarr; quercetin 3-<i>O</i>-glucosyl-(1->2)-glucoside-7-<i>O</i>-rhamnoside + UDP + H<SUP>+</SUP>	Atacama specific	Flavonoid biosynthesis	Phenolics	Secondary metabolism	Quercetin or quercetin glucoside
RXNQT-4162	UDP-&beta;-L-rhamnose + quercetin 3-<i>O</i>-rhamnoside &rarr; quercetin-3,7-<i>O</i>-dirhamnoside + UDP + H<SUP>+</SUP>	Atacama specific	Flavonoid biosynthesis	Phenolics	Secondary metabolism	Quercetin or quercetin glucoside
S-NORLAUDANOSOLINE-SYNTHASE-RXN	dopamine + (4-hydroxyphenyl)acetaldehyde &rarr; (S)-norcoclaurine + H<sub>2</sub>O	Gene isoform expansion and expression analyses	Alkaloid derivatives	Alkaloids	Secondary metabolism	2-[5-(Pyrimidin-4-yl)thiophen-2-yl]quinoline
RXN-14012	UDP-&beta;-L-rhamnose + quercetin-3-gentiobioside &rarr; quercetin 3-<i>O</i>-gentiobioside-7-<i>O</i>-rhamnoside + UDP + H<SUP>+</SUP>	Atacama specific	Flavonoid biosynthesis	Phenolics	Secondary metabolism	Quercetin or quercetin glucoside
RXNQT-4161	UDP-&beta;-L-rhamnose + quercetin-3-glucoside &rarr; quercetin-3-<i>O</i>-glucoside-7-<i>O</i>-rhamnoside + UDP	Atacama specific	Flavonoid biosynthesis	Phenolics	Secondary metabolism	Quercetin or quercetin glucoside
SPERMIDINESYN-RXN	putrescine + <i>S</i>-adenosyl 3-(methylsulfanyl)propylamine &rarr; spermidine + <i>S</i>-methyl-5'-thioadenosine + H<SUP>+</SUP>	Gene isoform expansion and expression analyses	Methionine derivatives	Amino acids	Primary metabolism	5'-Methylthioadenosine
ASPARAGHYD-RXN	L-asparagine + H<sub>2</sub>O &rarr; L-aspartate + ammonium	Gene isoform expansion and expression analyses	Aspartic acid derivatives	Amino acids	Primary metabolism	N-Benzoylaspartic acid
RXN-13697	L-aspartate + 2-oxoglutarate &harr; L-glutamate + oxaloacetate	Atacama specific	Aspartic acid derivatives	Amino acids	Primary metabolism	N-Benzoylaspartic acid
RXN-13698	2-oxoglutarate + L-alanine &harr; L-glutamate + pyruvate	Atacama specific	Alanine derivatives	Amino acids	Primary metabolism	D-Alanyl-D-alanine
RXN-10749	feruloyl-CoA + 16-hydroxypalmitate &rarr; 16-feruloyloxypalmitate + coenzyme A	Gene isoform expansion and expression analyses	Suberin and cutin derivatives	Lipids	Primary metabolism	3,6-Dihydroxy-2,7-dimethyloctanedioic acid
RXN-9802	16-hydroxypalmitate + NADP<sup>+</sup> &rarr; 16-oxo-palmitate + NADPH + H<SUP>+</SUP>	Gene isoform expansion and expression analyses	Suberin and cutin derivatives	Lipids	Primary metabolism	3,6-Dihydroxy-2,7-dimethyloctanedioic acid
RXN-12087	vinyl acetate + H<sub>2</sub>O &rarr; allyl alcohol + formate	Steppe & Prepuna comparison	Suberin and cutin derivatives	Lipids	Primary metabolism	3,6-Dihydroxy-2,7-dimethyloctanedioic acid
RXN-12320	UDP-&beta;-L-rhamnose + soyasaponin III &rarr; UDP + soyasaponin I + H<SUP>+</SUP>	Steppe & Prepuna comparison	Triterpene biosynthesis	Terpenes	Secondary metabolism	Soyasaponin derivatives
RXN-12320	UDP-&beta;-L-rhamnose + soyasaponin III &rarr; UDP + soyasaponin I + H<SUP>+</SUP>	Gene isoform expansion and expression analyses	Triterpene biosynthesis	Terpenes	Secondary metabolism	Soyasaponin derivatives
RXN-10695	8-[(1R,2R)-3-oxo-2-{(Z)-pent-2-enyl}cyclopentyl]octanoate + ATP + coenzyme A &rarr; 3-oxo-2-(cis-2'-pentenyl)-cyclopentane-1-octanoyl-CoA + AMP + diphosphate	Steppe & Prepuna comparison	Jasmonates	Hormones	Regulators	Jasmonic acid
RXN-12590	D-ribose 5-phosphate + D-glyceraldehyde 3-phosphate + ammonium = pyridoxal 5'-phosphate + phosphate + H<SUP>+</SUP> + 4 H<sub>2</sub>O	Gene isoform expansion and expression analyses	Nitrogen content	Nitrogen content	Others	Low nitrate content
