## Supplemental Table 12 for "Phylogenetically diverse wild plant species use common biochemical strategies to thrive in the Atacama Desert"

### Sheet: Table S12
Table S12. Positive selection in vegetation belts.
		aBSREL results			BUSTED statistics									GeneIDs of orthologs in Reference Species
Environment	OG_ID	# of Sites	Tested branches	Associated geneIDs	Unconstrained backgound dN/dS	Unconstrained backgound dN/dS proportion	Unconstrained test branch dN/dS	Unconstrained test branch dN/dS proportion	P-value	Passes aBSREL criteria	Passes BUSTED criteria	Reactions	Selected GO terms	A.thaliana	B.distachyon	S.lycopersicum	Z. mays
Prepuna	15856	461	Aadsc;Bsimp;Mdecu;Bsimp,Mdecu	Bsimp#c11625;Mdecu#c10736	1.39602	0	86.8624	0.0155342	0.153697	Yes	No						AC231180.2_FGT006
Prepuna	16355	1422	Aimbr;Ainca;Cconm	Aimbr#c17559;Cconm#c11416	5.8517	0	3.30094	0.0133784	0.284223	Yes	No
Prepuna	32125	858	Aadsc;Bsimp;Mdecu;Bsimp,Mdecu	Bsimp#c12010;Mdecu#c12797	0.0451035	0.0922256	15.9927	0.0254722	0.00164652	Yes	Yes		DNA binding and Replication		Bradi2g22907.1		GRMZM2G163658_T01
Prepuna	34150	972	Aadsc;Bsimp;Mdecu;Bsimp,Mdecu	Bsimp#c12806;Mdecu#c3785	0.875442	0.48332	20.7701	0.0216152	0.010592	Yes	Yes	RXN-15561	response to UV and light stimulus		Bradi3g56035.1		GRMZM2G101754_T01
Prepuna	36866	893	Einte;Einte,Schil;Schil	Schil#c9232;Einte#c23845	10000	0.320197	1	0.354058	0.5	Yes	No		protein ubiquitination and phosporylation
Prepuna	38009	1005	Aimbr;Ainca;Cconm	Aimbr#c4320;Ainca#c4126	4999.25	0.00946954	9999999172	0.0472381	0.0371543	Yes	No		mRNA binding	AT3G51620.2
Prepuna	50770	1238	Aimbr;Ainca;Cconm	Ainca#c19251;Aimbr#c16053;Cconm#c23050	0.990824	0.0571465	5.96392	0.018892	0.125869	Yes	No
Prepuna	53776	957	Aimbr;Ainca;Cconm	Cconm#c11904;Aimbr#c10388;Ainca#c13631	0.0984212	0	16.7996	0.0405096	0.0151219	Yes	Yes
Prepuna	56099	1132	Aadsc;Bsimp;Mdecu;Bsimp,Mdecu	Mdecu#c16030;Bsimp#c16148	0.717649	0.554254	1	0.241011	0.5	Yes	No		RNA export from nucleus				GRMZM2G059015_T01;GRMZM2G344924_T01
Prepuna	64043	431	Aimbr;Ainca;Cconm	Cconm#c22869;Ainca#c8199	3.17217	0.0472895	3.32423	0.149064	0.0268053	Yes	No
Prepuna	70433	1048	Aimbr;Ainca;Cconm	Cconm#c16017;Ainca#c12750	1.15599	0.0427729	3.33071	0.0345937	0.0166175	Yes	No
Prepuna	81690	597	Einte;Einte,Schil;Schil	Einte#c19544;Schil#c12499	1	0.0929562	51.5362	0.0101626	0.00665958	Yes	Yes		oxidation-reduction process, vitamin metabolic process, response to abiotic stimulus			Solyc03g043750.2.1
Prepuna	98602	1572	Aimbr;Ainca;Cconm	Aimbr#c6193;Ainca#c266;Cconm#c749	29.585	0.0285247	2.02157	0.181515	0.203693	Yes	No
Steppe	9417	439	Calcab;Calcri;Nnard	Nnard#c22002;Calcab#c29942	2.98741	0	9998.99	0.0881588	6.17e-10	Yes	Yes		protein phosphorylation & response to stress		Bradi1g02160.1
Steppe	17716	334	Calcab;Calcri;Nnard;Calcab,Calcri	Calcab#c17752;Calcri#c24082	0.0727379	0.398528	421.362	0.0824518	0.0549576	Yes	No		Transcriptional regulation and DNA binding		Bradi3g08870.1		GRMZM2G105348_T01
Steppe	21450	270	Calcab;Calcri;Nnard	Calcab#c21287;Nnard#c18803	1.9585	0	79.6138	0.0197169	0.000685788	Yes	Yes		generation of precursor metabolites and energy, response to stress (light, temperature, radiation, cold)		Bradi3g07190.1
Steppe	30692	406	Calcab;Calcri;Nnard	Calcri#c27476;Calcab#c23655	0.906589	0	1.3135	0.345091	0.395407	Yes	No		methyltransferase activity, response to biotic stimulus		Bradi1g44620.1
Steppe	31374	642	Calcab;Calcri;Nnard;Calcab,Calcri	Calcab#c4108;Calcri#c14564	0.326487	0.599571	5.93012	0.0881399	0.0308419	Yes	Yes				Bradi1g61880.1
Steppe	35725	549	Pquad;Spuch	Spuch#c26323;Pquad#c19302	1.8989	0	85.0279	0.0138884	0.0166422	Yes	Yes
Steppe	36902	1092	Pquad;Spuch	Pquad#c21652;Spuch#c20328	0	0.849743	1	0.263925	0.5	Yes	No	RXN-14453	Response to Stress and biotic stimulus
Steppe	42482	332	Calcab;Calcri;Nnard	Nnard#c11748;Calcab#c27500;Calcri#c36523	3.8961	0	5252.81	0.0176558	7.96e-07	Yes	Yes		nucleosome assembly		Bradi4g01770.1
Steppe	42585	553	Calcab;Calcri;Nnard	Nnard#c21204;Calcab#c23791	0.672057	0.00798139	2.15725	0.195066	0.239274	Yes	No		aspartic-type endopeptidase activity		Bradi3g56030.1
Steppe	48351	299	Calcab;Calcri;Nnard	Calcab#c26788;Nnard#c17493	322.266	0.00798752	7.5433	0.155612	0.0091477	Yes	No	RXN-15561	Response to nitrogen and oxygen compounds		Bradi1g45060.1
Steppe	48772	296	Calcab;Calcri;Nnard	Calcri#c30471;Nnard#c22871	1.78198	0.0365714	4096.65	0.0976266	1.07e-05	Yes	No				Bradi2g24160.2
Steppe	52895	656	Calcab;Calcri;Nnard	Calcab#c29316;Nnard#c18752	0.341083	0	3.14371	0.270155	0.179091	Yes	No		ion transport		Bradi1g76640.1
Steppe	57202	574	Calcab;Calcri;Nnard	Calcab#c199;Calcri#c134	1.45974	0	66.2732	0.0186994	3.24e-06	Yes	Yes				Bradi1g13430.1
Steppe	57811	1007	Calcab;Calcri;Nnard;Calcab,Calcri	Calcab#c1477;Calcri#c8472	0.817452	0	6.50939	0.148753	1.4e-06	Yes	Yes		microtubule binding and activity		Bradi3g57387.1		AC185501.3_FGT001;GRMZM2G385925_T02
Steppe	58456	333	Pquad;Spuch	Spuch#c14984;Pquad#c23639	0.397971	0.17807	876.82	0.325961	0	Yes	Yes
Steppe	68696	427	Calcab;Calcri;Nnard	Calcab#c16751;Calcri#c36415	0.123503	0.300411	4.65644	0.10836	0.0424109	Yes	Yes	RIBONUCLEOSIDE-DIP-REDUCTI-RXN	cellular aromatic compound metabolic process		Bradi1g55420.1;Bradi1g44090.1
Steppe	73478	453	Pquad;Spuch	Spuch#c4191;Pquad#c1236	5.55143	0	234.31	0.0249136	0.000308284	Yes	Yes
Steppe	75337	441	Calcab;Calcri;Mcras;Calcab,Calcri;Pbryo	Calcab#c46;Calcri#c360	0.820112	0	19.9639	0.122419	2.76e-05	Yes	Yes
Steppe	85256	311	Calcab;Calcri;Nnard	Calcab#c19257;Nnard#c21740	1	0.214535	1	0.318617	0.5	Yes	No		oxidoreductase activity,oxidation-reduction process		Bradi2g57720.1;Bradi4g31410.1
Steppe	88039	398	Pquad;Spuch	Pquad#c1789;Spuch#c4019	0.490374	0	38.8045	0.0250847	0.00305048	Yes	Yes
Steppe	96513	173	Calcab;Calcri;Nnard	Calcab#c1864;Calcri#c9148;Nnard#c9565	22.6469	0.00931025	2.20286	0.635416	0.402693	Yes	No				Bradi1g21930.1;Bradi1g21937.1;Bradi1g21950.1;Bradi1g21960.1		GRMZM2G456746_T01;GRMZM2G157505_T01
Steppe	100813	251	Calcab;Calcri;Nnard;Spuch	Calcab#c21740;Nnard#c2012			9999999172	0.131142	6.8e-08	Yes	Yes
Steppe	103303	489	Calcab;Calcri;Nnard;Calcab,Calcri;Pbryo	Calcri#c8740;Nnard#c8599;Pbryo#c332			12.8213	0.0660476	0.129325	Yes	No
